# Effects of L-DOPA on gene expression in the frontal cortex of rats with unilateral lesion of midbrain dopaminergic neurons

**DOI:** 10.1101/2020.04.28.063347

**Authors:** Anna Radlicka, Kinga Kamińska, Malgorzata Borczyk, Marcin Piechota, Michał Korostyński, Joanna Pera, Elżbieta Lorenc-Koci, Jan Rodriguez Parkitna

## Abstract

The development of Parkinson’s disease (PD) causes dysfunction of the frontal cortex, which contributes to hallmark motor symptoms and is regarded as one of the primary causes of the affective and cognitive impairments observed in PD. Treatment with L-DOPA alleviates motor symptoms but has mixed efficacy in restoring normal cognitive functions, which is further complicated by the psychoactive effects of the drug. In this study, we investigated how L-DOPA affects gene expression in the frontal cortex in an animal model of unilateral PD. We performed an RNA-seq analysis of gene expression in the frontal cortex of rats with 6-hydroxydopamine (6-OHDA)-induced unilateral dopaminergic lesion that were treated with L-3,4-dihydroxyphenylalanine (L-DOPA), for 2 weeks. We used analysis of variance to identify differentially expressed genes and found 48 genes with significantly altered transcript abundance after L-DOPA treatment. We also performed a weighted gene coexpression network analysis (WGCNA), which resulted in the detection of 5 modules consisting of genes with similar expression patterns. The analyses led to three primary observations. First, the changes in gene expression induced by L-DOPA were bilateral, although only one hemisphere was lesioned. Second, the changes were not restricted to neurons but also appeared to emerge in immune or endothelial cells. Finally, comparisons with databases of drug-induced gene expression signatures revealed multiple nonspecific effects, which indicates that a part of the observed response is a common pattern activated by multiple types of pharmaceuticals in different target tissues. Taken together, our results identify cellular mechanisms in the frontal cortex that are involved in the response to L-DOPA treatment.
