## Supplementary material for "Effects of L-DOPA on gene expression in the frontal cortex of rats with unilateral lesion of midbrain dopaminergic neurons": Table S2

### Sheet: Table_S2
No.	Ensembl ID	Gene symbol	Mean log2(FPKM + 1)	FDR hemisphere	FDR treatment	FDR interaction	Fold change - left (ipsilateral) hemisphere	Fold change - right (contralateral) hemisphere	Fold change for saline group	Fold change for L-DOPA group	Fold change - treatment	Fold change - hemisphere	Module
1	ENSRNOG00000000781	Rnf39	3.34976780363578	0.823515469547758	0.00959222714778085	0.999999999999993	0.531034327070953	0.262125183060285	0.208627402330571	0.0602817416800976	0.793159510131239	0.148345660650474	Salmon
2	ENSRNOG00000001766	Tfrc	3.75539880869275	0.951742198643351	0.0169562251645201	0.999999999999993	0.306258233258569	0.451957060559202	0.0617662150944058	0.0839326122062265	0.758215293817771	0.0221663971118211	Midnightblue
3	ENSRNOG00000001843	Bcl6	3.452334968189	0.823515469547758	0.00885169331277294	0.999999999999993	0.380318508770003	0.404606837012446	0.0729657824866679	0.0486774542442241	0.784925345782449	0.121643236730892	Salmon
4	ENSRNOG00000002697	Mtmr1	4.58435492087369	0.825449513642922	0.0104085249563057	0.999999999999993	0.287033781613525	0.378288109759699	0.0847901815313694	0.0064641466148041	0.665321891373225	0.0783260349165644	Midnightblue
5	ENSRNOG00000003334	Klhl21	2.52733562642215	0.823515469547758	0.044072472239078	0.999999999999993	0.298228320943096	0.253449473313354	0.0501464176238144	0.0949252652535573	0.551677794256451	0.145071682877371	Salmon
6	ENSRNOG00000004699	Fibin	2.43395942334506	0.831999890876255	0.0234500933952882	0.999999999999993	0.585460884106711	0.638038030643301	0.0455383487659242	0.0981154953025141	1.22349891475001	0.143653844068438	Midnightblue
7	ENSRNOG00000006877	Efnb1	3.04724605877992	0.870510632448115	0.0065889834858956	0.999999999999993	0.311953717006688	0.66696825697526	0.210692406560618	0.144322133407954	0.978921973981947	0.0663702731526641	Midnightblue
8	ENSRNOG00000006972	Zfp189	3.08933761046112	0.99803928676791	0.00379333271008194	0.999999999999993	1.12439229609351	1.0371141753482	0.0423825291912361	0.0448955915540705	2.16150647144171	0.00251306236283533	Salmon
9	ENSRNOG00000007284	Slc2a1	6.12817019216613	0.823515469547758	0.0174617080934466	0.999999999999993	0.570381606534404	0.744220883601503	0.315748071200646	0.141908794133547	1.31460249013591	0.457656865334194	Midnightblue
10	ENSRNOG00000007346	Grasp	5.32212281831913	0.916226142801028	0.0227847982418235	0.999999999999993	0.249260163579561	0.465439015072581	0.126547230477019	0.0896316210160011	0.714699178652143	0.0369156094610172	Midnightblue
11	ENSRNOG00000007387	Per1	4.02356512914337	0.823515469547758	0.00658426056233298	0.999999999999993	1.12421379085141	0.913647447844309	0.124073756071922	0.334640099079026	2.03786123869572	0.458713855150948	Salmon
12	ENSRNOG00000007390	Nfkbia	4.17885767492473	0.995316508261404	0.0104085249563057	0.999999999999993	1.13371454913572	1.01491782870957	0.0634636097351455	0.055333110691004	2.14863237784529	0.00813049904414243	Salmon
13	ENSRNOG00000008336	Tnfrsf11b	2.8791637601163	0.974277048363306	0.0329427104629273	0.999999999999993	0.733069485675518	0.843218665728939	0.0697039271288999	0.0404452529245209	1.57628815140446	0.029258674204379	Midnightblue
14	ENSRNOG00000008415	Nab2	3.92667640399426	0.858521240929412	0.0279939745463144	0.999999999999993	0.610926755658415	0.569720777050975	0.0360378035473508	0.0772437821547909	1.18064753270939	0.113281585702142	Brown
15	ENSRNOG00000008519	Dipk2a	3.45549994285344	0.976478212939333	0.0370065608998714	0.999999999999993	0.387274231657535	0.523654933867314	0.0603041836066658	0.0760765186031134	0.910929165524848	0.0157723349964485	Brown
16	ENSRNOG00000009630	Hsd17b12	5.43851409400894	0.869107364339681	0.0279939745463144	0.999999999999993	0.167442418918062	0.160470314338524	0.0179783454975002	0.0110062409179621	0.327912733256586	0.0289845864154632	Cyan
17	ENSRNOG00000010799	Noct	4.14925601910553	0.823515469547758	0.0189049572352625	0.999999999999993	0.320506562083612	0.233686417290032	0.0323961280861353	0.119216272879715	0.554192979373644	0.151612400965851	Cyan
18	ENSRNOG00000010918	Cebpa	2.86942994141052	0.823875025564177	0.0279939745463144	0.999999999999993	0.267792068698997	0.35189964980042	0.0865325443867921	0.00242496328536967	0.619691718499418	0.0889575076721627	Salmon
19	ENSRNOG00000011815	Sgk1	5.05110743507271	0.895728238082626	0.000371987151963199	0.999999999999993	1.54864426058528	1.48583986441133	0.0227719510727136	0.0855763472466595	3.03448412499661	0.108348298319372	Salmon
20	ENSRNOG00000012074	Ifngr1	4.89033997714939	0.981551465948368	0.0392685366863349	0.999999999999993	0.318984905844024	0.394005333553419	0.0424177101021614	0.032602717607233	0.712990239397442	0.00981499249492934	Midnightblue
21	ENSRNOG00000012199	Sox2	4.61701727239735	0.823515469547758	0.0104085249563057	0.999999999999993	0.449014559369838	0.444674766515343	0.145796566394817	0.141456773540322	0.89368932588518	0.287253339935139	Cyan
22	ENSRNOG00000013179	Tinagl1	2.88796314760584	0.97272913511501	0.0104085249563057	0.999999999999993	0.999472790282913	1.37252193569697	0.205766868339394	0.167282277074658	2.37199472597988	0.0384845912647354	Cyan
23	ENSRNOG00000014548	Nedd9	1.9397980097049	0.833302262278036	0.00658426056233298	0.999999999999993	0.498253844248745	0.333682627893294	0.0447593570477494	0.119811859307702	0.831936472142039	0.0750525022599526	Salmon
24	ENSRNOG00000015999	Cirbp	5.32839398552666	0.877019201811926	0.0121478947583457	0.999999999999993	0.310161847584968	0.300250791060326	0.0269817621919062	0.0170707056672637	0.610412638645293	0.0440524678591689	Brown
25	ENSRNOG00000016299	Klf4	2.67965856406012	0.823515469547758	0.0273965831211752	0.999999999999993	0.879083138388302	0.866434823758897	0.43215724523073	0.444805559860135	1.7455179621472	0.876962805090865	Salmon
26	ENSRNOG00000017539	Mmp9	1.1551225360159	0.823515469547758	0.0470254094561122	0.999999999999993	0.449687730025046	0.305676413253828	0.368070421495395	0.224059104724177	0.755364143278875	0.592129526219573	Brown
27	ENSRNOG00000017556	Chrm4	4.32035374615559	0.858228885302563	0.0374676203837839	0.999999999999993	0.394181846314148	0.573781608774603	0.138959468943283	0.0406402935171721	0.96796345508875	0.0983191754261128	Midnightblue
28	ENSRNOG00000018122	Tspan17	6.75191530734306	0.823515469547758	0.0331063352276494	0.999999999999993	0.21800624426964	0.19600307131251	0.0231887877803727	0.0451919607375029	0.414009315582151	0.0683807485178765	Midnightblue
29	ENSRNOG00000018646	Hbegf	1.94147410302916	0.90847619277095	0.0174617080934466	0.999999999999993	0.447958049351932	0.526962129072858	0.0659126896206537	0.0130913901002723	0.97492017842479	0.0528212995203812	Cyan
30	ENSRNOG00000018895	Mchr1	4.02515377288897	0.968777195614138	0.0104085249563057	0.999999999999993	0.468056485214879	0.608102861647945	0.0799887187398349	0.060057657693231	1.07615934686282	0.0199310610466039	Midnightblue
31	ENSRNOG00000019009	Arrdc2	3.34497282379725	0.958360931779215	0.0331063352276494	0.999999999999993	0.870909713364119	0.9862198484109	0.0308622932116407	0.0844478418351406	1.85712956177502	0.0535855486235004	Cyan
32	ENSRNOG00000019018	Plat	4.26181973834724	0.823515469547758	0.0279939745463144	0.999999999999993	0.490772063366947	0.641691022636471	0.33020602984576	0.179287070576236	1.13246308600342	0.509493100421995	Salmon
33	ENSRNOG00000020061	Tmem198	4.99144931673319	0.84114141757421	0.0492096305830952	0.999999999999993	0.236604432937239	0.33186580996087	0.0821333408539555	0.0131280361696762	0.568470242898108	0.0690053046842802	Midnightblue
34	ENSRNOG00000020811	Il6r	2.00254276744475	0.823515469547758	0.0121478947583457	0.999999999999993	0.460472107230248	0.71148050920606	0.226024631844914	0.0249837701308984	1.17195261643631	0.201040861714015	Midnightblue
35	ENSRNOG00000021750	Id1	5.39208439729131	0.823515469547758	0.0354184708796137	0.999999999999993	0.397698798424679	0.476615592334729	0.143289756651098	0.0643729627410474	0.874314390759409	0.207662719392145	Midnightblue
36	ENSRNOG00000025142	Mex3b	2.86874663420342	0.892693052213828	0.0279939745463144	0.999999999999993	0.486923517595011	0.543313261082672	0.00772806350099797	0.064117806988659	1.03023677867768	0.071845870489657	Brown
37	ENSRNOG00000025476	Tmem252	1.50581524894497	0.990462771207773	0.00538199942668888	0.999999999999993	1.48557506617399	1.53824873996449	0.0181358999349092	0.0345377738555928	3.02382380613848	0.0164018739206839	Brown
38	ENSRNOG00000025895	Cavin2	2.45022240560502	0.823515469547758	0.00538199942668888	0.999999999999993	0.467053354308093	0.559917026765974	0.0782088373141008	0.171072509771982	1.02697038107407	0.249281347086083	Midnightblue
39	ENSRNOG00000026742	Ypel5	6.23061520695452	0.823515469547758	0.0279939745463144	0.999999999999993	0.130020334164257	0.0613172989192394	0.000722220900105874	0.0679808143449119	0.191337633083496	0.0672585934448069	Salmon
40	ENSRNOG00000027024	Rgs16	2.76917393523339	0.830014353888686	0.0492096305830952	0.999999999999993	0.426359945970902	0.47608522531655	0.0860343462190087	0.0363090668733608	0.902445171287453	0.12234341309237	Midnightblue
41	ENSRNOG00000028946	Cdc42ep4	5.15485242926402	0.84114141757421	0.0279939745463144	0.999999999999993	0.285043414225248	0.434972248764165	0.114866132102847	0.0350627024360701	0.720015662989413	0.0798034296667769	Midnightblue
42	ENSRNOG00000031420	Hyal2	3.99279448977014	0.823515469547758	0.0279939745463144	0.999999999999993	0.723676529995084	0.729538719293982	0.152245780514291	0.158107969813188	1.45321524928907	0.31035375032748	Brown
43	ENSRNOG00000039464	Tmem229a	4.02742131311354	0.823515469547758	0.0353864243073703	0.999999999999993	0.337151906849666	0.268753497528149	0.104990463534338	0.0365920542128202	0.605905404377815	0.141582517747159	Brown
44	ENSRNOG00000043113	Fam43b	4.85826738060967	0.823515469547758	0.016363207415348	0.999999999999993	0.376629659002014	0.471043905688196	0.150669355553805	0.0562551088676226	0.847673564690211	0.206924464421427	Brown
45	ENSRNOG00000048831	Sowahc	1.25589626886885	0.824901854010296	0.0227847982418235	0.999999999999993	0.301901369246738	0.270072153954939	0.0223682845662727	0.0541974998580719	0.571973523201676	0.0765657844243446	Midnightblue
46	ENSRNOG00000056457	Gpd1	5.91950511458508	0.991589480958897	0.00816333685794348	0.999999999999993	1.09427456469506	1.02751751115749	0.0278981090349522	0.0388589445026115	2.12179207585255	0.0109608354676585	Cyan
47	ENSRNOG00000057078	Ddit4	5.90276355916726	0.937270674375108	0.0470254094561122	0.999999999999993	0.868902792367239	0.905613263416623	0.0578719387671534	0.0211614677177696	1.77451605578386	0.079033406484923	Salmon
48	ENSRNOG00000058186	Errfi1	3.85071897364522	0.884118298007971	0.00903952569857927	0.999999999999993	0.68481814389387	0.553773600590584	0.0265051287973255	0.10453941450596	1.23859174448446	0.0780342857086351	Salmon

### Sheet: Description
Table S2.	List of differentially expressed genes, with Ensembl IDs, gene symbols, mean log2(FPKM +1) values, false discovery rate (FDR) values for all factors, fold changes for each contrast, and the WGCNA modules to which the genes were assigned.
