## Supplementary material for "Effects of L-DOPA on gene expression in the frontal cortex of rats with unilateral lesion of midbrain dopaminergic neurons": Table S3

### Sheet: Table_S3
	MEcyan	MEbrown	MEmidnightblue	MEsalmon	MEgrey
q1_0	0.238694523766854	-0.306365028052869	0.065522631582041	-0.132921619350349	-0.0579207679084178
q2_0	0.242607416576549	-0.237528129882716	-0.0850910475184229	0.0172039418459922	-0.0940049231728553
q3_0	-0.213263577528455	0.195412083498477	0.10060631314298	-0.24259788813238	0.12594653775747
q4_0	-0.07674170436086	0.0759358214696272	0.00521486920798851	-0.0749136250639962	0.192417369733416
q5_0	0.186048633406476	-0.197450183181466	-0.00933222405853121	-0.385499407554225	0.0705150075693173
q6_0	0.058627492375162	-0.0135932677186446	-0.0377876423414656	0.412815263393176	0.246998638805437
q7_0	0.0669519129516855	-0.201068840496296	0.302256052245737	-0.00148436933155645	0.0186680823916187
q8_0	-0.321135566957066	0.302705542941322	0.0932106926322902	0.290450550054701	0.208443013109961
q9_0	-0.183761209615436	0.185043174973025	0.067289970554664	0.234805086357156	0.163634519381503
q10_0	0.321154453109619	-0.362406792206148	-0.0372455086025428	0.282923271284169	-0.288039140310366
q11_0	0.0691618217369071	0.188892862437338	-0.5673390941312	-0.215893299546921	-0.23430210996614
q12_0	0.215874100679162	-0.24075986042531	0.00484346006787191	0.041130260945298	-0.0724847456972224
q13_0	0.0463789251082872	0.133350433137367	-0.372901426578271	-0.30479299286246	-0.425116018069532
q14_0	-0.0427079523104377	0.181495645060189	-0.258515603820843	-0.0584375972997764	0.10523099596907
q15_0	0.169730422614283	-0.245519376644053	0.118413685974546	-0.344401969579826	0.215693831332032
q16_0	-0.0358437960483397	0.103922701305903	-0.0882898260414387	0.178652950236465	0.17986527015813
q17_0	-0.598325934659452	0.321907632202024	0.548988220072394	-0.137965836709139	-0.585001375398248
q18_0	-0.198622790366479	0.190072145342378	0.113145184577583	0.147223611946921	0.202200843605858
q19_0	-0.153804819715982	0.198578581292765	-0.0379113078745711	0.149671251032749	0.0370106155685685
q20_0	0.208977649237523	-0.272625145052916	0.0749226009091926	0.144032418334003	-0.00975564485960078

### Sheet: Description
Table S3.	Module eigengenes (MEs) of the five WGCNA modules after merging the modules identified by the "Dynamic Tree Cut" method. The columns indicate modules, and the rows represent samples.
Samples	Group
q1_0 - q5_0	saline left hemisphere
q6_0 - q10_0	L-DOPA left hemisphere
q11_0 - q15_0	saline right hemisphere
q16_0 - q20_0	L-DOPA right hemisphere
