## Supplementary material for "Effects of L-DOPA on gene expression in the frontal cortex of rats with unilateral lesion of midbrain dopaminergic neurons": Table S4

### Sheet: Table_S4
Source ID	Name	P-value	Bonferroni	Fold change	Background Mean	Query Mean
GSM881142.bw	EGR1_04	0.00000017	0.000036	1.7	0.35	0.58
GSM881091.bw	EGR2_01	0.00000076	0.00017	1.8	0.22	0.4
GSM881092.bw	EGR2_02	0.00000019	0.000042	1.9	0.22	0.41
GSM881093.bw	EGR2_03	0.00000012	0.000025	1.8	0.38	0.7
GSM881094.bw	EGR2_04	0.00000024	0.000053	1.8	0.24	0.43
SRX034868.bigwig	GR_08	0.000063	0.014	1.7	4.7	8
GSM881068.bw	HIF1A_01	0.000012	0.0026	1.4	0.25	0.35
GSM881069.bw	HIF1A_02	0.000014	0.003	1.5	0.15	0.23
GSM881071.bw	HIF1A_04	0.000021	0.0045	1.4	0.19	0.26
wgEncodeCaltechTfbsC2c12Sc32758FCntrl32bE2p24hPcr2xSigRep1.bigWig	MYOD_01	0.000034	0.0075	1.8	0.038	0.069
wgEncodeCaltechTfbsC2c12Sc32758FCntrl32bE2p60hPcr2xSigRep1.bigWig	MYOD_02	0.00012	0.025	2	0.061	0.12
wgEncodeCaltechTfbsC2c12Sc32758FCntrl32bPcr2xSigRep1.bigWig	MYOD_03	0.000021	0.0046	1.7	0.027	0.047
wgEncodeCaltechTfbsC2c12Sc12732FCntrl32bE2p24hPcr2xSigRep1.bigWig	MYOG_01	0.000000068	0.000015	2	0.065	0.13
wgEncodeCaltechTfbsC2c12Sc12732FCntrl32bE2p60hPcr2xSigRep1.bigWig	MYOG_02	0.000013	0.0028	2.1	0.071	0.15
wgEncodeCaltechTfbsC2c12Sc12732FCntrl32bPcr2xSigRep1.bigWig	MYOG_03	0.0000022	0.00048	1.5	0.036	0.056
GSM530183.bw	NPAS4_02	0.00012	0.026	1.5	0.12	0.18
wgEncodeCaltechTfbsC2c12Tcf3FCntrl32bE2p5dPcr2xSigRep1.bigWig	TCF3_01	0.00000022	0.000048	1.8	0.041	0.073

### Sheet: Description
Table S4.	Enrichment of transcription factor-binding sites in the loci of the differentially expressed genes.
