## Supplementary material for "Effects of L-DOPA on gene expression in the frontal cortex of rats with unilateral lesion of midbrain dopaminergic neurons": Table S5

### Sheet: Table_S5
Source ID	Name	P-value	Bonferroni	Fold change	Background mean	Query mean
wgEncodeCaltechTfbsC2c12Sc12732FCntrl32bPcr2xSigRep1.bigWig	MYOG_03	3.7e-12	8.1e-10	1.6	0.036	0.06
SRX034863.bigwig	GR_04	1.5e-10	3.4e-08	2.2	0.56	1.2
GSM530192.bw	SRF_04	4.6e-08	1e-05	1.7	0.074	0.13
GSM530183.bw	NPAS4_02	8.2e-07	0.00018	1.5	0.12	0.18
wgEncodeCaltechTfbsC2c12CebpbFCntrl50bE2p60hPcr1xSigRep1.bigWig	CEBPB_09	5.6e-06	0.0012	1.7	0.03	0.05
GSM530191.bw	SRF_03	3.2e-05	0.007	1.5	0.07	0.1
GSM530177.bw	CBP_05	8.3e-05	0.018	1.4	0.097	0.14
GSM686974.bw	CEBPD_01	0.0001	0.023	1.5	0.89	1.3

### Sheet: Description
Table S5.	Enrichment of transcription factor-binding sites in the loci of genes assigned to the "salmon" WGCNA module.
