## Supplementary material for "Effects of L-DOPA on gene expression in the frontal cortex of rats with unilateral lesion of midbrain dopaminergic neurons": Table S6

### Sheet: Table_S6
Gene ontology: Biological process
No.	Term	Overlap	Adjusted P-value	Genes
1	regulation of transcription from RNA polymerase II promoter (GO:0006357)	23/1478	1.80E-06	KLF10;CSRNP1;SS18;CEBPA;EGR1;EGR2;CITED2;FOS;KLF4;KLF2;FOSL2;NPAS4;SCRT2;PER1;NR4A1;ZFP36;BCL6;ERF;FOSB;JUNB;IER5;ATF3;HES5
2	positive regulation of transcription from RNA polymerase II promoter (GO:0045944)	17/848	7.54E-06	KLF10;CSRNP1;SS18;CEBPA;EGR1;EGR2;CITED2;FOS;KLF4;KLF2;FOSL2;NPAS4;PER1;NR4A1;JUNB;IER5;ATF3
3	positive regulation of transcription, DNA-templated (GO:0045893)	18/1120	4.93E-05	KLF10;CSRNP1;SS18;CEBPA;EGR1;EGR2;CITED2;FOS;KLF4;KLF2;FOSL2;NPAS4;PER1;NR4A1;JUNB;IER5;ATF3;HES5
4	negative regulation of transcription from RNA polymerase II promoter (GO:0000122)	13/565	7.37E-05	KLF10;CITED2;KLF4;KLF2;SCRT2;PER1;ZFP36;BCL6;ERF;FOSB;JUNB;ATF3;HES5
5	negative regulation of transcription, DNA-templated (GO:0045892)	14/813	0.00059317	KLF10;CEBPA;CITED2;KLF4;KLF2;SCRT2;PER1;ZFP36;BCL6;ERF;FOSB;JUNB;ATF3;HES5
6	regulation of transcription, DNA-templated (GO:0006355)	18/1598	0.004551432	KLF10;SS18;CEBPA;EGR1;EGR2;CITED2;FOS;KLF4;KLF2;FOSL2;NPAS4;PER1;BCL6;ERF;FOSB;JUNB;ATF3;HES5
7	long-term memory (GO:0007616)	3/17	0.018817594	NPAS4;ARC;SGK1
8	fat cell differentiation (GO:0045444)	4/55	0.024714373	CEBPA;NR4A1;EGR2;KLF4
Gene ontology: Molecular function
No.	Term	Overlap	Adjusted P-value	Genes
1	core promoter proximal region sequence-specific DNA binding (GO:0000987)	11/278	3.16E-06	KLF10;NPAS4;PER1;NR4A1;EGR2;FOSB;FOS;KLF4;JUNB;ATF3;FOSL2
2	transcription factor activity, RNA polymerase II core promoter proximal region sequence-specific binding (GO:0000982)	11/280	1.70E-06	KLF10;NPAS4;SCRT2;NR4A1;EGR2;FOSB;FOS;KLF4;ATF3;HES5;FOSL2
3	RNA polymerase II core promoter proximal region sequence-specific DNA binding (GO:0000978)	10/262	8.29E-06	KLF10;NPAS4;PER1;NR4A1;EGR2;FOSB;FOS;JUNB;ATF3;FOSL2
4	RNA polymerase II regulatory region sequence-specific DNA binding (GO:0000977)	12/460	1.47E-05	KLF10;NPAS4;EGR1;PER1;NR4A1;EGR2;FOSB;FOS;ARID3B;JUNB;ATF3;FOSL2
5	transcriptional activator activity, RNA polymerase II transcription regulatory region sequence-specific binding (GO:0001228)	9/284	0.000128058	KLF10;NPAS4;CEBPA;NR4A1;EGR2;ARID3B;KLF4;ATF3;FOSL2
6	transcription regulatory region sequence-specific DNA binding (GO:0000976)	8/292	0.001390565	KLF10;EGR1;PER1;NR4A1;ARID3B;KLF4;ATF3;FOSL2
7	transcription regulatory region DNA binding (GO:0044212)	7/374	0.04952935	CEBPA;EGR1;PER1;EGR2;FOS;KLF4;ATF3
8	transcriptional activator activity, RNA polymerase II core promoter proximal region sequence-specific binding (GO:0001077)	5/175	0.04981094	KLF10;NPAS4;NR4A1;EGR2;KLF4

### Sheet: Description
Table S6.	Significantly enriched gene ontology (GO) terms from the biological process and molecular function branches in the list of genes assigned to the “salmon” WGCNA module.
