## Supplementary material for "Effects of L-DOPA on gene expression in the frontal cortex of rats with unilateral lesion of midbrain dopaminergic neurons": Table S7

### Sheet: Table_S7
No.	Term	Overlap	P-value	Adjusted P-value	Odds ratio	Genes	Database
1	soman 7305 rat GSE13428 sample 2634	15/394	5.88155054010075e-15	5.32868478933128e-12	16.5526373868903	ERRFI1;TINAGL1;SOWAHC;SLC2A1;NEDD9;PLAT;KLF4;TMEM252;PER1;ID1;GPD1;DDIT4;RNF39;SGK1;HBEGF	DrugPertUp
2	estradiol 5757 mouse GSE2195 sample 3619	11/271	2.02338068775184e-11	9.16591451551585e-09	17.6480025669822	CEBPA;ERRFI1;EFNB1;TINAGL1;CDC42EP4;NAB2;ID1;DDIT4;KLHL21;KLF4;SGK1	DrugPertUp
3	soman 7305 rat GSE13428 sample 2635	12/483	6.34383622200341e-10	1.91583853904503e-07	10.8020523899541	ERRFI1;TINAGL1;SOWAHC;ID1;GPD1;NEDD9;PLAT;KLF4;SGK1;MMP9;TMEM252;HBEGF	DrugPertUp
4	soman 7305 rat GSE13428 sample 2636	11/399	1.23811126139063e-09	2.80432200704978e-07	11.986487959028	ERRFI1;PER1;TINAGL1;GPD1;DDIT4;NEDD9;PLAT;KLF4;SGK1;TMEM252;HBEGF	DrugPertUp
5	irinotecan DB00762 rat GSE11722 sample 2769	9/224	1.81506876474249e-09	3.28890460171338e-07	17.4689440993789	ERRFI1;PER1;SOWAHC;DDIT4;SLC2A1;NEDD9;KLF4;SGK1;HBEGF	DrugPertUp
6	morphine DB00295 mouse GSE15774 sample 2787	9/240	3.32414667799519e-09	5.01946148377273e-07	16.304347826087	ERRFI1;EFNB1;ARRDC2;DDIT4;SLC2A1;KLHL21;NEDD9;SGK1;MCHR1	DrugPertUp
7	irinotecan DB00762 rat GSE11722 sample 2768	10/379	1.17800267529933e-08	1.52467203403027e-06	11.4718366410462	ERRFI1;PER1;BCL6;SOWAHC;IFNGR1;DDIT4;SLC2A1;SGK1;YPEL5;TMEM252	DrugPertUp
8	soman 7305 rat GSE13428 sample 2638	10/441	4.91854912797855e-08	5.57025688743571e-06	9.85901607019619	ERRFI1;PER1;TINAGL1;GPD1;NEDD9;PLAT;KLF4;SGK1;TMEM252;HBEGF	DrugPertUp
9	soman 7305 rat GSE13428 sample 2632	10/476	1.003624299898e-07	1.01031512856398e-05	9.13408841797589	ERRFI1;TINAGL1;SOWAHC;GPD1;NEDD9;PLAT;KLF4;MMP9;TMEM252;HBEGF	DrugPertUp
10	heroin 5462328 mouse GSE30305 sample 2617	8/256	1.10697479000915e-07	1.00291915974829e-05	13.5869565217391	PER1;TFRC;RGS16;ARRDC2;DDIT4;SLC2A1;CIRBP;SGK1	DrugPertUp
11	alfacalcidol 5282181 human GSE15947 sample 3362	9/381	1.77733261208186e-07	1.46387576958742e-05	10.2704553235193	MEX3B;TINAGL1;ID1;DDIT4;RNF39;PLAT;KLF4;IL6R;HBEGF	DrugPertUp
12	formaldehyde 712 rat GSE7002 sample 3550	8/302	3.9053404195308e-07	2.94853201674576e-05	11.5174200978981	ERRFI1;PER1;TFRC;SOWAHC;RNF39;KLF4;SGK1;HBEGF	DrugPertUp
13	irinotecan DB00762 rat GSE11722 sample 2767	8/311	4.87773300069854e-07	3.39940469125606e-05	11.1841185516566	ERRFI1;PER1;SOWAHC;DDIT4;KLF4;SGK1;TMEM252;HBEGF	DrugPertUp
14	1,25 dihydroxyvitamin D 5280453 human GSE15947 sample 2493	8/329	7.45701897040323e-07	4.82575656227523e-05	10.5722214880402	MEX3B;TINAGL1;TFRC;ID1;DDIT4;PLAT;KLF4;HBEGF	DrugPertUp
15	vemurafenib DB08881 human GSE37441 sample 2560	7/236	1.05419865542727e-06	6.36735987878073e-05	12.8960943257185	BCL6;IFNGR1;ID1;DDIT4;CIRBP;KLF4;YPEL5	DrugPertUp
16	dexamethasone DB01234 mouse GSE484 sample 2711	8/358	1.40490023951969e-06	7.95524760628023e-05	9.71581248481904	CEBPA;ERRFI1;PER1;TINAGL1;DDIT4;PLAT;KLF4;SGK1	DrugPertUp
17	estradiol 5757 mouse GSE2195 sample 3620	8/380	2.19057547821499e-06	0.000116744787250752	9.1533180778032	CEBPA;ERRFI1;TINAGL1;NAB2;ID1;KLF4;SGK1;HBEGF	DrugPertUp
18	torcetrapib 159325 human GSE15918 sample 3172	8/413	4.05543148849953e-06	0.000204123384921143	8.42193915148963	ERRFI1;SOWAHC;NAB2;ID1;KLF4;SGK1;IL6R;HBEGF	DrugPertUp
19	resveratrol DB02709 human GSE25412 sample 3501	6/194	5.22871289396821e-06	0.000249327046417642	13.4468848050202	ERRFI1;PER1;RGS16;NEDD9;KLF4;HBEGF	DrugPertUp
20	NSC319726 5351307 human GSE35972 sample 2479	7/309	6.26831336636093e-06	0.00028395459549615	9.84944420993387	ERRFI1;PER1;BCL6;DDIT4;SLC2A1;KLF4;YPEL5	DrugPertUp
21	formaldehyde 712 rat GSE7002 sample 3539	6/224	1.18922777856191e-05	0.000513066841608137	11.6459627329193	ERRFI1;PER1;BCL6;DDIT4;SGK1;IL6R	DrugPertUp
22	estradiol DB00783 human GSE24592 sample 2732	7/358	1.62998378475154e-05	0.000671256958629497	8.50133592421666	BCL6;RGS16;SLC2A1;KLHL21;PLAT;KLF4;SGK1	DrugPertUp
23	NICKEL CHLORIDE 24385 rat GSE31503 sample 3279	6/242	1.84261163488081e-05	0.000725828757044355	10.7797340998922	ERRFI1;MEX3B;ID1;DDIT4;SLC2A1;KLHL21	DrugPertUp
24	Y15 23627197 human GSE43452 sample 2553	7/365	1.84639953659593e-05	0.000697015825064963	8.3382966051221	EFNB1;RGS16;DDIT4;KLHL21;KLF4;SGK1;HBEGF	DrugPertUp
25	Phosgene 6371 mouse GSE2565 sample 3611	6/243	1.88601617924375e-05	0.000683492263357933	10.7353730542136	ERRFI1;NAB2;DDIT4;KLF4;SGK1;HBEGF	DrugPertUp
26	formaldehyde 712 rat GSE7002 sample 3541	7/367	1.91242356098057e-05	0.000666406056249385	8.29285629664732	ERRFI1;PER1;TFRC;BCL6;DDIT4;SGK1;TMEM252	DrugPertUp
27	Retinoic acid 444795 human GSE54464 sample 3139	7/385	2.59952612827099e-05	0.000872285434153154	7.90513833992095	ERRFI1;TINAGL1;SOWAHC;DDIT4;RNF39;KLF4;HBEGF	DrugPertUp
28	Phosgene 6371 mouse GSE2565 sample 3610	6/261	2.81963333807061e-05	0.000912352787247134	9.99500249875062	ERRFI1;EFNB1;PER1;DDIT4;KLF4;SGK1	DrugPertUp
29	HYPOCHLOROUS ACID 24341 mouse GSE15457 sample 3385	6/267	3.20263602107057e-05	0.00100054766727239	9.77039570102589	ERRFI1;TFRC;KLF4;SGK1;MMP9;HBEGF	DrugPertUp
30	dexamethasone DB01234 mouse GSE7683 sample 2712	6/268	3.27035335068054e-05	0.000987646711905523	9.73393900064893	PER1;DDIT4;FIBIN;NEDD9;KLF4;SGK1	DrugPertUp
31	5-aminosalicylic acid 4075 human GSE38713 sample 3195	6/269	3.33921821117806e-05	0.000975913451395911	9.69775335380637	ERRFI1;TFRC;SOWAHC;PLAT;SGK1;HBEGF	DrugPertUp
32	formaldehyde 712 rat GSE7002 sample 3544	6/277	3.93321141790348e-05	0.00111359048269392	9.41767383456286	PER1;BCL6;DDIT4;RNF39;TMEM252;HBEGF	DrugPertUp
33	Cobalt dichloride hexahydrate 24643 rat GSE51207 sample 3116	6/283	4.4321439270909e-05	0.00121682496907405	9.21800583807036	ERRFI1;MEX3B;TFRC;DDIT4;SLC2A1;YPEL5	DrugPertUp
34	CasIIgly 144221079 human GSE41827 sample 3130	5/174	4.8320255520196e-05	0.00128759269121464	12.4937531234383	ERRFI1;SOWAHC;NAB2;DDIT4;YPEL5	DrugPertUp
35	3,3',4,4'-Tetrachlorobiphenyl 36187 human GSE6878 sample 3272	6/290	5.07715979317719e-05	0.00131425907789101	8.99550224887556	ERRFI1;SOWAHC;ID1;DDIT4;SLC2A1;NEDD9	DrugPertUp
36	Heregulin 56310950 human GSE22288 sample 3215	6/300	6.1270824961425e-05	0.00154198242819586	8.69565217391304	ERRFI1;PER1;TFRC;BCL6;SGK1;IL6R	DrugPertUp
37	titanium dioxide NA mouse GSE7475 sample 2823	6/301	6.24096441188603e-05	0.0015281929073429	8.66676296403293	ERRFI1;TINAGL1;CDC42EP4;FIBIN;KLF4;SGK1	DrugPertUp
38	dexamethasone DB01234 human GSE34313 sample 2714	6/303	6.47381235164147e-05	0.00154349315541768	8.6095566078347	ERRFI1;PER1;IFNGR1;ARRDC2;ID1;KLF4	DrugPertUp
39	lysophosphatidic acid 3988 human GSE26309 sample 3225	6/304	6.59281542890642e-05	0.0015315617380998	8.5812356979405	SOWAHC;KLHL21;NEDD9;PLAT;KLF4;IL6R	DrugPertUp
40	NVP-TNKS656 (tankyrase inhibitor) 71227201 human GSE55624 sample 3247	6/307	6.96036602611636e-05	0.00157652290491535	8.49737997450786	ERRFI1;TINAGL1;SOWAHC;KLHL21;PLAT;SGK1	DrugPertUp
41	estradiol 5757 human GSE24592 sample 3344	6/310	7.3441282050702e-05	0.00162287320824234	8.41514726507714	BCL6;RGS16;SLC2A1;KLHL21;KLF4;SGK1	DrugPertUp
42	formaldehyde 712 rat GSE7002 sample 3543	6/313	7.74462411021559e-05	0.00167062605806079	8.3344909015141	ERRFI1;PER1;TFRC;TNFRSF11B;SGK1;IL6R	DrugPertUp
43	formaldehyde 712 rat GSE7002 sample 3545	6/318	8.45075380150256e-05	0.00178055417306077	8.20344544708778	PER1;MEX3B;RNF39;KLF4;SGK1;HBEGF	DrugPertUp
44	propofol DB00818 human GSE4386 sample 2804	6/323	9.20737662787311e-05	0.00189588255110296	8.07645712747341	ERRFI1;TFRC;BCL6;KLF4;SGK1;HBEGF	DrugPertUp
45	estradiol 5757 human GSE24592 sample 3347	6/331	0.000105295357965912	0.00211994654038035	7.88125574674898	IFNGR1;RGS16;ID1;PLAT;KLF4;SGK1	DrugPertUp
46	quercetin 5280343 human GSE7259 sample 3415	6/336	0.000114298407221058	0.00225118167265823	7.7639751552795	TFRC;IFNGR1;ID1;DDIT4;SLC2A1;HSD17B12	DrugPertUp
47	estradiol 5757 human GSE24592 sample 3346	6/343	0.000127921375856457	0.0024658886494883	7.60552668272278	BCL6;RGS16;KLHL21;PLAT;KLF4;SGK1	DrugPertUp
48	formaldehyde 712 rat GSE7002 sample 3536	6/351	0.00014503933302974	0.00273761741093635	7.43218134522482	ERRFI1;PER1;TFRC;DDIT4;SGK1;TMEM252	DrugPertUp
49	cisplatin DB00515 human GSE47856 sample 3152	5/221	0.000149240879383207	0.00275943340247318	9.83671060397403	ERRFI1;ID1;SGK1;IL6R;HBEGF	DrugPertUp
50	formaldehyde 712 rat GSE7002 sample 3551	6/354	0.000151908394614969	0.00275258011042324	7.36919675755343	TFRC;SOWAHC;ARRDC2;RNF39;PLAT;HBEGF	DrugPertUp
51	lysophosphatidic acid 3988 human GSE26309 sample 3223	6/354	0.000151908394614969	0.00269860795139534	7.36919675755343	SOWAHC;KLHL21;NEDD9;PLAT;KLF4;IL6R	DrugPertUp
52	candesartan DB00796 rat GSE2739 sample 2687	5/231	0.00018341559024784	0.00319566393777967	9.41087897609637	TFRC;SLC2A1;TNFRSF11B;PLAT;KLF4	DrugPertUp
53	dexamethasone DB01234 mouse GSE7683 sample 3524	6/370	0.000193032511344731	0.00329976330713824	7.05052878965923	PER1;DDIT4;FIBIN;NEDD9;KLF4;SGK1	DrugPertUp
54	doxorubicin DB00997 human GSE58074 sample 3179	6/373	0.000201639776867707	0.00338306736744709	6.99382212379065	CEBPA;BCL6;RNF39;PLAT;YPEL5;HBEGF	DrugPertUp
55	decitabine 451668 mouse GSE4768 sample 3108	6/374	0.000204575371737045	0.00336991430534114	6.97512206463613	ERRFI1;RGS16;SLC2A1;TNFRSF11B;SGK1;HBEGF	DrugPertUp
56	acrylamide 6579 rat GSE29004 sample 3109	6/388	0.000249342074899217	0.00403399856890519	6.72344240251009	TFRC;IFNGR1;ID1;SLC2A1;PLAT;HBEGF	DrugPertUp
57	formaldehyde 712 rat GSE7002 sample 3548	5/247	0.000250170795264402	0.00397639895630786	8.80126738250308	TINAGL1;TFRC;TNFRSF11B;SGK1;IL6R	DrugPertUp
58	Retinoic acid 444795 human GSE54464 sample 3140	6/396	0.000278192493978154	0.00434555861283117	6.58761528326746	ERRFI1;TINAGL1;SOWAHC;RNF39;PLAT;HBEGF	DrugPertUp
59	methamphetamine 10836 mouse GSE30305 sample 2612	5/253	0.000279466892006339	0.00429147464674142	8.59254167382712	PER1;BCL6;SLC2A1;KLHL21;SGK1	DrugPertUp
60	morphine 5288826 mouse GSE7762 sample 3492	5/272	0.000389679840800965	0.00588416559609457	7.9923273657289	PER1;NAB2;SLC2A1;CIRBP;SGK1	DrugPertUp
61	Perfluorooctanoic Acid 9554 mouse GSE13044 sample 3522	5/283	0.000466954426281895	0.00693542147887535	7.6816715317253	PER1;TINAGL1;RNF39;CIRBP;MCHR1	DrugPertUp
62	olanzapine 4585 rat GSE2547 sample 2511	6/438	0.000475608617494563	0.00695002270080765	5.95592614651578	BCL6;CDC42EP4;SLC2A1;RNF39;HSD17B12;SGK1	DrugPertUp
63	3,3',4,4'-Tetrachlorobiphenyl 36187 human GSE6878 sample 3273	5/288	0.000505673887731394	0.00727207209975624	7.54830917874396	ERRFI1;SOWAHC;DDIT4;SLC2A1;NEDD9	DrugPertUp
64	rosiglitazone DB00412 rat GSE7193 sample 2811	5/289	0.0005136997588135	0.0072720622107036	7.5221904618625	TINAGL1;BCL6;ID1;HSD17B12;SGK1	DrugPertUp
65	soman 7305 rat GSE13428 sample 2637	6/445	0.000517099558377401	0.00720757230599885	5.86223742061553	TINAGL1;GPD1;KLF4;MMP9;TMEM252;HBEGF	DrugPertUp
66	doxycycline DB00254 mouse GSE29848 sample 3208	5/291	0.000530039391994828	0.00727599529011082	7.47049155834454	MEX3B;CDC42EP4;ID1;DDIT4;SLC2A1	DrugPertUp
67	cisplatin DB00515 mouse GSE6206 sample 2692	5/293	0.000546767843383548	0.00739360695679842	7.41949844190533	ERRFI1;RGS16;ID1;DDIT4;SGK1	DrugPertUp
68	NICKEL CHLORIDE 24385 rat GSE31503 sample 3280	5/295	0.000563891099973738	0.00751301965553246	7.36919675755343	ERRFI1;MEX3B;ID1;DDIT4;SLC2A1	DrugPertUp
69	angiotensin II 172198 mouse GSE29145 sample 3217	5/297	0.000581415182992265	0.00763423414189844	7.31957253696384	ERRFI1;TFRC;DDIT4;FIBIN;SGK1	DrugPertUp
70	SODIUM ARSENITE 443495 mouse GSE11056 sample 3355	5/302	0.000627018827912527	0.00811541511555356	7.1983875611863	TINAGL1;ARRDC2;CDC42EP4;DDIT4;MMP9	DrugPertUp
71	morphine 5288826 mouse GSE7762 sample 3487	5/304	0.000645993709662115	0.00824324367540671	7.15102974828375	ERRFI1;DDIT4;SLC2A1;PLAT;SGK1	DrugPertUp
72	cocaine 446220 human GSE54839 sample 2472	5/306	0.000665396929002655	0.00837291135661674	7.10429099175902	TFRC;BCL6;CDC42EP4;DDIT4;CIRBP	DrugPertUp
73	methylprednisolone 6741 rat GSE490 sample 3666	5/307	0.000675261102523921	0.00838063779296812	7.08114997875655	ERRFI1;HYAL2;KLF4;SGK1;IL6R	DrugPertUp
74	cisplatin DB00515 human GSE47856 sample 3158	6/471	0.000696530370816877	0.00852779075621744	5.5386319579064	BCL6;IFNGR1;PLAT;SGK1;IL6R;HBEGF	DrugPertUp
75	methamphetamine 10836 mouse GSE30305 sample 2621	5/310	0.000705513224887828	0.00852259975664496	7.01262272089762	BCL6;RGS16;GPD1;DDIT4;SGK1	DrugPertUp
76	SODIUM BUTYRATE 5222465 mouse GSE4410 sample 3582	5/311	0.000715819740345809	0.00853332479938556	6.9900740947854	ERRFI1;ID1;SLC2A1;PLAT;HBEGF	DrugPertUp
77	cisplatin DB00515 human GSE47856 sample 3155	5/312	0.000726238801919852	0.00854509551349852	6.96767001114827	DDIT4;NEDD9;TNFRSF11B;PLAT;YPEL5	DrugPertUp
78	Triiodothyronine-[13C6] hydrochloride (T3 thyronine) 53442265 human GSE29159 sample 3043	5/320	0.000813737907137098	0.00945187876751552	6.79347826086957	CEBPA;ERRFI1;TFRC;ID1;SGK1	DrugPertUp
79	Bisphenol A 6623 mouse GSE4650 sample 3573	4/185	0.000853805984617024	0.00979174964636739	9.40070505287897	ERRFI1;ID1;DDIT4;KLF4	DrugPertUp
80	aldosterone 5839 mouse GSE434 sample 3655	5/324	0.000860334834239917	0.00974329199776705	6.70960815888352	ERRFI1;PER1;DDIT4;HSD17B12;SGK1	DrugPertUp
81	quercetin 5280343 human GSE7259 sample 3416	5/327	0.000896570514301521	0.0100283072340392	6.64805212072863	TFRC;IFNGR1;ID1;SLC2A1;HSD17B12	DrugPertUp
82	cisplatin DB00515 human GSE47856 sample 3143	5/327	0.000896570514301521	0.00990601080435582	6.64805212072863	EFNB1;NEDD9;TNFRSF11B;PLAT;HBEGF	DrugPertUp
83	soman 7305 rat GSE13428 sample 2633	6/500	0.000950142946131707	0.0103714398698232	5.21739130434783	SOWAHC;IFNGR1;KLF4;MMP9;TMEM252;HBEGF	DrugPertUp
84	estradiol 5757 mouse GSE2195 sample 3621	5/334	0.00098554673701789	0.010629825520693	6.50872168706066	ERRFI1;TINAGL1;NAB2;KLF4;SGK1	DrugPertUp
85	carboplatin DB00958 human GSE49577 sample 3175	5/336	0.00101213626441628	0.0107881818301311	6.46997929606625	NEDD9;TNFRSF11B;PLAT;KLF4;SGK1	DrugPertUp
86	mycophenolic acid DB01024 human GSE14630 sample 3302	5/339	0.00105301849121073	0.0110934273608944	6.41272284211876	BCL6;KLF4;SGK1;YPEL5;MMP9	DrugPertUp
87	Phosgene 6371 mouse GSE2565 sample 3613	5/341	0.00108094831173798	0.011256772073961	6.37511156445238	ERRFI1;TINAGL1;DDIT4;SGK1;HBEGF	DrugPertUp
88	troglitazone DB00197 rat GSE21329 sample 2834	4/198	0.00109858067085136	0.0113103873612651	8.78348704435661	ERRFI1;TINAGL1;ID1;HSD17B12	DrugPertUp
89	heroin 5462328 mouse GSE30305 sample 2620	5/347	0.0011680514689744	0.0118905014706832	6.2648790878336	PER1;TFRC;CIRBP;SGK1;MCHR1	DrugPertUp
90	HYPOCHLOROUS ACID 24341 mouse GSE15457 sample 3381	5/350	0.00121350869912383	0.0122159875711799	6.2111801242236	TFRC;RGS16;SGK1;MMP9;HBEGF	DrugPertUp
91	diclofenac DB00586 human GSE54255 sample 3053	5/360	0.00137455790385899	0.0136851589109477	6.03864734299517	PER1;DDIT4;KLHL21;FIBIN;NEDD9	DrugPertUp
92	arachidonic acid 444899 human GSE3737 sample 3119	5/367	0.00149635181137681	0.0147358124033412	5.92346878331951	KLHL21;PLAT;HSD17B12;SGK1;YPEL5	DrugPertUp
93	cisplatin DB00515 human GSE47856 sample 3156	5/374	0.00162594593755076	0.0158398604238816	5.81260172053011	BCL6;PLAT;SGK1;YPEL5;TMEM229A	DrugPertUp
94	Bisphenol A 6623 human GSE17624 sample 2659	5/375	0.00164511359604771	0.015856094872545	5.79710144927536	ERRFI1;TFRC;ID1;DDIT4;YPEL5	DrugPertUp
95	PLX4032 DB05238 human GSE24862 sample 2565	4/226	0.00178624937206481	0.0170351782220076	7.69526741054252	SOX2;BCL6;CDC42EP4;ID1	DrugPertUp
96	Coenzyme Q10 5281915 mouse GSE15129 sample 3452	4/228	0.00184459011544131	0.0174083192144773	7.627765064836	DDIT4;SLC2A1;CIRBP;SGK1	DrugPertUp
97	sevoflurane DB01236 human GSE4386 sample 2816	5/390	0.00195306479934632	0.0182420279196677	5.57413600891862	ERRFI1;TFRC;KLF4;SGK1;HBEGF	DrugPertUp
98	Y15 23627197 human GSE43452 sample 2554	5/390	0.00195306479934632	0.0180558847776302	5.57413600891862	BCL6;KLHL21;KLF4;SGK1;HBEGF	DrugPertUp
99	heroin 5462328 mouse GSE30305 sample 2615	5/393	0.0020194047562351	0.0184806132237273	5.53158535236199	PER1;RGS16;DDIT4;CIRBP;SGK1	DrugPertUp
100	Cadmium dichloride 24947 rat GSE31503 sample 3282	5/396	0.00208738406344203	0.0189116996147848	5.48967940272288	MEX3B;TINAGL1;ID1;PLAT;YPEL5	DrugPertUp
101	methylprednisolone 6741 rat GSE490 sample 3663	4/237	0.00212357918000178	0.019049136010709	7.33810310034856	ERRFI1;PLAT;SGK1;IL6R	DrugPertUp
102	quercetin DB04216 mouse GSE38067 sample 3441	3/114	0.00229050403549773	0.0203450652564799	11.441647597254	CEBPA;RGS16;HSD17B12	DrugPertUp
103	methamphetamine 10836 mouse GSE30305 sample 2619	4/244	0.00235982788890625	0.0207573210422239	7.12758374910905	PER1;BCL6;SLC2A1;SGK1	DrugPertUp
104	Streptozotocin effect on pancreas of offspring of protein-restricted dams 29327 mouse GSE38215 sample 3248	4/244	0.00235982788890625	0.0205577314168179	7.12758374910905	ERRFI1;PER1;DDIT4;SGK1	DrugPertUp
105	isotretinoin 5282379 human GSE10433 sample 2498	4/245	0.00239499619395554	0.0206653957307021	7.09849157054126	PER1;SOWAHC;PLAT;HBEGF	DrugPertUp
106	Caerulein 16132921 mouse GSE3644 sample 3585	5/412	0.00247862715363553	0.0211852471810735	5.27648796960743	CEBPA;ERRFI1;DDIT4;KLF4;HBEGF	DrugPertUp
107	resveratrol DB02709 human GSE25412 sample 3500	4/250	0.00257627939661178	0.0218141040498156	6.95652173913044	DDIT4;NEDD9;KLF4;HBEGF	DrugPertUp
108	Bisphenol A 6623 human GSE17624 sample 2655	4/254	0.00272794820744198	0.0228844544068744	6.84697021567956	ERRFI1;TFRC;ID1;DDIT4	DrugPertUp
109	cisplatin DB00515 human GSE47856 sample 3149	4/254	0.00272794820744198	0.0226745052838755	6.84697021567956	DDIT4;PLAT;KLF4;TMEM229A	DrugPertUp
110	SODIUM BUTYRATE 5222465 mouse GSE4410 sample 3583	4/255	0.0027668034665824	0.0227883994611241	6.82011935208866	ERRFI1;TINAGL1;SLC2A1;PLAT	DrugPertUp
111	adenosine triphosphate 5957 human GSE30903 sample 3219	4/259	0.00292603229084707	0.0238827500496166	6.71478932348498	DDIT4;PLAT;MMP9;HBEGF	DrugPertUp
112	methylprednisolone 6741 rat GSE490 sample 3662	4/262	0.00304950367785961	0.0246683065369715	6.63790242283438	ERRFI1;IFNGR1;SGK1;IL6R	DrugPertUp
113	Cobalt dichloride hexahydrate 24643 rat GSE51207 sample 3117	4/262	0.00304950367785961	0.0244500029392992	6.63790242283438	TSPAN17;SLC2A1;PLAT;YPEL5	DrugPertUp
114	vemurafenib DB08881 human GSE37441 sample 2561	4/265	0.00317650130172155	0.0252448261347344	6.56275635767022	BCL6;IFNGR1;DDIT4;YPEL5	DrugPertUp
115	Cobalt dichloride hexahydrate 24643 rat GSE51207 sample 3114	4/271	0.00344127180366287	0.0271112369923353	6.41745547890261	TFRC;TSPAN17;DDIT4;SLC2A1	DrugPertUp
116	ubiquinol 9962735 mouse GSE15129 sample 3453	4/271	0.00344127180366287	0.0268775194320565	6.41745547890261	DDIT4;CIRBP;SGK1;YPEL5	DrugPertUp
117	2,2',4,4',5,5'-Hexachlorobiphenyl (PCB-153) 37034 human GSE6878 sample 3351	4/274	0.00357914223209456	0.0277154090792964	6.34719136781974	ERRFI1;TFRC;ID1;SLC2A1	DrugPertUp
118	alfacalcidol 5282181 human GSE15947 sample 3364	4/276	0.00367312028050943	0.0282020930011996	6.30119722747322	CEBPA;TINAGL1;TFRC;HBEGF	DrugPertUp
119	methylprednisolone 6741 rat GSE490 sample 3661	4/277	0.00372073398011208	0.0283276049242147	6.27844922304191	ERRFI1;GPD1;SGK1;IL6R	DrugPertUp
120	2,3-dimethoxy-1,4-naphtoquinone (DMNQ) 3136 human GSE39843 sample 3681	4/277	0.00372073398011208	0.0280915415498462	6.27844922304191	TFRC;SLC2A1;KLHL21;IL6R	DrugPertUp
121	cisplatin DB00515 mouse GSE6206 sample 3412	4/279	0.00381721960167731	0.0285818261084268	6.23344241857566	RGS16;ID1;DDIT4;KLF4	DrugPertUp
122	formoterol DB00983 human GSE30242 sample 2631	4/285	0.00411686920720582	0.0305728155879383	6.1022120518688	ID1;DDIT4;KLHL21;KLF4	DrugPertUp
123	ethanol DB00898 mouse GSE52644 sample 3476	4/286	0.00416831565776943	0.0307032031377163	6.08087564609304	ID1;DDIT4;SLC2A1;CIRBP	DrugPertUp
124	progesterone 5994 mouse GSE6440 sample 3686	4/286	0.00416831565776943	0.0304555966607992	6.08087564609304	ERRFI1;ID1;SLC2A1;SGK1	DrugPertUp
125	palmitic acid 985 mouse GSE6766 sample 3553	4/286	0.00416831565776943	0.0302119518875128	6.08087564609304	ERRFI1;SLC2A1;HSD17B12;HBEGF	DrugPertUp
126	trovafloxacin 62959 human GSE9166 sample 2629	3/141	0.00417190335888779	0.0299979717710503	9.25069380203515	CEBPA;PER1;IL6R	DrugPertUp
127	HYPOCHLOROUS ACID 24341 mouse GSE15457 sample 3384	4/287	0.0042201967134333	0.0301062852155163	6.05968792607181	TFRC;RGS16;SGK1;MMP9	DrugPertUp
128	decitabine 451668 mouse GSE4768 sample 3105	4/287	0.0042201967134333	0.0298710798622701	6.05968792607181	RGS16;HSD17B12;SGK1;HBEGF	DrugPertUp
129	Cigarette Smoke 57288536 human GSE8823 sample 2478	4/291	0.00443210158438815	0.0311277832205866	5.97639324667563	TFRC;IFNGR1;SGK1;MMP9	DrugPertUp
130	colistin DB00803 mouse GSE46410 sample 2480	4/291	0.00443210158438815	0.0308883387342744	5.97639324667563	ERRFI1;BCL6;SGK1;TMEM252	DrugPertUp
131	pioglitazone DB01132 rat GSE20219 sample 2794	4/292	0.00448618157704427	0.0310265687694818	5.95592614651578	BCL6;ARRDC2;DDIT4;SGK1	DrugPertUp
132	methylprednisolone 6741 rat GSE490 sample 3668	4/298	0.00482006485925352	0.0330831724430582	5.83600817041144	ERRFI1;KLF4;SGK1;IL6R	DrugPertUp
133	Perfluorooctanoic Acid 9554 mouse GSE13044 sample 3523	4/300	0.00493498218139944	0.0336172470402097	5.79710144927536	SOX2;TINAGL1;RNF39;CIRBP	DrugPertUp
134	doxorubicin, EC50, 1 d 31703 human GSE6930 sample 3260	4/300	0.00493498218139944	0.0333663720622977	5.79710144927536	ID1;CIRBP;HSD17B12;YPEL5	DrugPertUp
135	soman 7305 rat GSE13428 sample 2639	5/490	0.00518524261368505	0.0347987393185085	4.43655723158829	TINAGL1;IFNGR1;GPD1;MMP9;TMEM252	DrugPertUp
136	HYPOCHLOROUS ACID 24341 mouse GSE15457 sample 3382	4/307	0.00535172198871084	0.0356519126600884	5.66491998300524	CEBPA;TFRC;SGK1;MMP9	DrugPertUp
137	Insulin 3989 human GSE22309 sample 3370	4/308	0.00541312332365851	0.0357977352644862	5.64652738565782	NAB2;ID1;SGK1;HBEGF	DrugPertUp
138	lysophosphatidic acid 3988 human GSE26309 sample 3224	4/308	0.00541312332365851	0.0355383313857581	5.64652738565782	RNF39;KLHL21;PLAT;KLF4	DrugPertUp
139	estradiol DB00783 human GSE26834 sample 2733	4/310	0.00553734273449024	0.0360923202694112	5.61009817671809	NAB2;PLAT;KLF4;SGK1	DrugPertUp
140	nitric oxide 145068 human GSE13887 sample 3181	3/158	0.00572615339478955	0.0370563926834238	8.25536598789213	TFRC;ARRDC2;DDIT4	DrugPertUp
141	carboplatin (24 h) 10339178 human GSE13525 sample 3030	4/317	0.00598715680573312	0.0384706671347107	5.48621588259498	KLHL21;KLF4;SGK1;HBEGF	DrugPertUp
142	trastuzumab DB00072 human GSE31432 sample 3123	4/320	0.00618719546981151	0.0394760499693608	5.43478260869565	ERRFI1;CDC42EP4;SLC2A1;CIRBP	DrugPertUp
143	doxorubicin 31703 human GSE13477 sample 2641	4/320	0.00618719546981151	0.0391999936758687	5.43478260869565	RGS16;DDIT4;CIRBP;YPEL5	DrugPertUp
144	acetaminophen DB00316 mouse GSE37874 sample 3301	4/323	0.00639165276270811	0.0402141486320385	5.38430475164894	PER1;BCL6;RGS16;SGK1	DrugPertUp
145	MLN4924 73014187 human GSE30531 sample 2644	4/325	0.00653043332589524	0.040803948919042	5.35117056856187	ERRFI1;TFRC;DDIT4;SGK1	DrugPertUp
146	BPDE 41322 human GSE19510 sample 3377	4/326	0.00660057098690121	0.0409597076310445	5.33475593491598	ID1;PLAT;SGK1;HBEGF	DrugPertUp
147	Rosiglitazone DB00412 mouse GSE11343 sample 3255	4/326	0.00660057098690121	0.0406810701641666	5.33475593491598	ERRFI1;DDIT4;KLF4;SGK1	DrugPertUp
148	doxorubicin DB00997 human GSE58074 sample 3180	4/326	0.00660057098690121	0.0404061980684628	5.33475593491598	BCL6;RGS16;CDC42EP4;YPEL5	DrugPertUp
149	formaldehyde 712 rat GSE7002 sample 3547	4/328	0.00674234879803551	0.0409971007451018	5.30222693531283	TFRC;PLAT;KLF4;MMP9	DrugPertUp
150	estradiol 5757 mouse GSE2195 sample 3622	4/328	0.00674234879803551	0.0407237867401345	5.30222693531283	ERRFI1;NAB2;KLF4;SGK1	DrugPertUp
151	deltamethrin 40585 rat GSE7955 sample 3421	4/330	0.00688614016979938	0.0413168410187963	5.27009222661397	MEX3B;SOWAHC;GPD1;TNFRSF11B	DrugPertUp
152	estradiol 5757 mouse GSE2889 sample 3608	3/169	0.00689402830320856	0.0410920371230721	7.71803447388732	IFNGR1;DDIT4;CIRBP	DrugPertUp
153	ubiquinol 9962735 mouse GSE15129 sample 3455	4/331	0.0069587947627106	0.0412069807517373	5.25417049783265	TINAGL1;IFNGR1;ID1;HBEGF	DrugPertUp
154	Cadmium dichloride 24947 rat GSE31503 sample 3283	4/332	0.0070319573210318	0.0413698268367195	5.23834468308015	MEX3B;ID1;GPD1;YPEL5	DrugPertUp
155	Sodium dichromate 25408 rat GSE31503 sample 3285	4/332	0.0070319573210318	0.0411029247280955	5.23834468308015	CEBPA;MEX3B;ID1;PLAT	DrugPertUp
156	Lipopolysaccharide 11970143 human GSE3140 sample 3594	4/335	0.00725450789893576	0.0421319497207423	5.19143413367943	TFRC;RGS16;PLAT;KLF4	DrugPertUp
157	phenol 996 human GSE6907 sample 3528	4/336	0.00732971740306576	0.0422976048864814	5.175983436853	TFRC;BCL6;IFNGR1;ID1	DrugPertUp
158	Phosgene 6371 mouse GSE2565 sample 3615	4/342	0.00779185134316418	0.0446798564361187	5.08517670989067	ERRFI1;TINAGL1;DDIT4;KLF4	DrugPertUp
159	cisplatin DB00515 human GSE47856 sample 3159	4/343	0.00787070023171774	0.0448481409429954	5.07035112181519	DDIT4;TNFRSF11B;SGK1;YPEL5	DrugPertUp
160	cytarabine, 2xEC50, 1 d 6253 human GSE6930 sample 3422	4/347	0.00819136793534359	0.0463836209338831	5.01190327026688	DDIT4;HSD17B12;YPEL5;HBEGF	DrugPertUp
161	phorbol 12-myristate 13-acetate (PMA) 27924 human GSE45417 sample 3246	4/349	0.00835488520449667	0.0470156894116396	4.98318176155475	BCL6;DDIT4;SGK1;MMP9	DrugPertUp
162	clozapine 2818 mouse GSE6511 sample 2469	4/350	0.00843744468705329	0.0471871906572239	4.96894409937888	PER1;SOWAHC;SLC2A1;SGK1	DrugPertUp
163	Fasudil 3547 mouse GSE25829 sample 3274	12/593	6.40174702356303e-09	5.78077756227742e-06	8.79829899552753	SOX2;ERRFI1;BCL6;RGS16;NAB2;ID1;DDIT4;KLHL21;NEDD9;KLF4;SGK1;HBEGF	DrugPertDown
164	estradiol DB00783 human GSE24592 sample 2732	8/242	7.18243855022595e-08	3.24287100542702e-05	14.3729787998563	SOX2;IFNGR1;CDC42EP4;ID1;DDIT4;RNF39;NEDD9;TNFRSF11B	DrugPertDown
165	dactinomycin DB00970 mouse GSE5324 sample 2701	10/522	2.35851738884938e-07	7.09913734043663e-05	8.32916874895885	ERRFI1;PER1;MEX3B;SOWAHC;NAB2;ID1;DDIT4;NEDD9;KLF4;SGK1	DrugPertDown
166	estradiol 5757 human GSE24592 sample 3344	8/290	2.87052345763291e-07	6.4802067056063e-05	11.9940029985007	SOX2;IFNGR1;CDC42EP4;ID1;DDIT4;RNF39;NEDD9;TNFRSF11B	DrugPertDown
167	dactinomycin DB00970 mouse GSE5324 sample 2700	10/544	3.44782360615512e-07	6.22676943271614e-05	7.9923273657289	ERRFI1;PER1;RGS16;NAB2;ID1;DDIT4;NEDD9;KLF4;SGK1;HBEGF	DrugPertDown
168	estradiol 5757 human GSE24592 sample 3346	7/257	1.86057949572442e-06	0.000280017214106525	11.8423278633057	SOX2;IFNGR1;ID1;DDIT4;RNF39;NEDD9;TNFRSF11B	DrugPertDown
169	ascorbic acid 54670067 human GSE11919 sample 3190	6/287	4.79209915782103e-05	0.00618180791358912	9.08953188910771	TFRC;ID1;DDIT4;SLC2A1;SGK1;YPEL5	DrugPertDown
170	VANADIUM PENTOXIDE 14814 human GSE5339 sample 3556	7/424	4.80095761967324e-05	0.00541908091320617	7.17801476620181	SOWAHC;CDC42EP4;ID1;DDIT4;KLHL21;KLF4;SGK1	DrugPertDown
171	Colorectal Adenocarcinoma DB00482 human GSE11237 sample 2458	6/299	6.01487078833196e-05	0.0060349203576264	8.72473462265523	TFRC;ID1;NEDD9;KLF4;SGK1;HBEGF	DrugPertDown
172	etanercept DB00005 human GSE41663 sample 2605	6/322	9.05188862191067e-05	0.00817385542558534	8.10153929246557	ERRFI1;IFNGR1;DDIT4;SLC2A1;PLAT;SGK1	DrugPertDown
173	HYPOCHLOROUS ACID 24341 human GSE11630 sample 3201	5/221	0.000149240879383207	0.0122513194620942	9.83671060397403	TFRC;BCL6;ID1;SLC2A1;SGK1	DrugPertDown
174	vemurafenib DB08881 human GSE37441 sample 2560	6/364	0.000176691261013844	0.0132960173912918	7.16674629718108	ERRFI1;MEX3B;TFRC;SOWAHC;TNFRSF11B;PLAT	DrugPertDown
175	sapphyrin PCI-2050 (1.25 &Icirc;&frac14;M) 9855235 human GSE6400 sample 3101	5/233	0.000190913700840974	0.0132611593738	9.33009889904833	ERRFI1;TFRC;ID1;DDIT4;SGK1	DrugPertDown
176	vitamin C DB00126 mouse GSE32994 sample 3507	5/240	0.000219016265223784	0.0141265491069341	9.05797101449275	TFRC;RGS16;SLC2A1;FIBIN;HBEGF	DrugPertDown
177	Lipopolysaccharide 11970143 human GSE5504 sample 3483	4/132	0.000238640474528955	0.0143661565666431	13.1752305665349	CEBPA;ARRDC2;DDIT4;KLHL21	DrugPertDown
178	sapphyrin PCI-2050 (2.5 &Icirc;&frac14;M) 9855235 human GSE6400 sample 3102	5/268	0.000364132776409958	0.020550743568637	8.11161583387411	ERRFI1;TFRC;ID1;DDIT4;SGK1	DrugPertDown
179	corticosterone 5753 rat GSE37618 sample 3094	5/281	0.000452110902148816	0.0240150673317871	7.73634535045645	ERRFI1;SLC2A1;PLAT;HSD17B12;SGK1	DrugPertDown
180	SODIUM ARSENITE 443495 mouse GSE11056 sample 3356	5/285	0.000482163174688656	0.0241885192635476	7.627765064836	ERRFI1;PER1;KLF4;MMP9;TMEM252	DrugPertDown
181	PBDE 47 95170 rat GSE19868 sample 3393	5/289	0.0005136997588135	0.0244142569583468	7.5221904618625	CEBPA;PER1;GPD1;HSD17B12;IL6R	DrugPertDown
182	Ascorbyl-2-phosphate 54679073 human GSE11919 sample 3191	5/296	0.00057260266052633	0.0258530101227638	7.34430082256169	TFRC;ID1;DDIT4;SLC2A1;SGK1	DrugPertDown
183	Heregulin 56310950 human GSE22288 sample 3215	5/300	0.000608466112725955	0.026164042847216	7.2463768115942	TINAGL1;NEDD9;TNFRSF11B;PLAT;HBEGF	DrugPertDown
184	PLX4720 CID 24180719 human GSE50791 sample 2505	5/301	0.00061769008394627	0.0253533702637946	7.22230247002745	ERRFI1;TFRC;SOWAHC;IFNGR1;SLC2A1	DrugPertDown
185	VANADIUM PENTOXIDE 14814 human GSE5339 sample 3557	6/461	0.000622565040986104	0.0244424448700197	5.65877581816467	SOWAHC;ID1;DDIT4;KLHL21;KLF4;SGK1	DrugPertDown
186	Lipopolysaccharide 11970143 human GSE5504 sample 3485	4/172	0.000650352694927815	0.024469520146659	10.1112234580384	MTMR1;CEBPA;RGS16;DDIT4	DrugPertDown
187	ubiquinol 9962735 human GSE21351 sample 3448	5/319	0.000802389951591382	0.0289823250514807	6.81477443096633	BCL6;IFNGR1;KLF4;SGK1;YPEL5	DrugPertDown
188	Chromium(III) nicotinate 56843898 mouse GSE4420 sample 2590	5/323	0.000848503224187948	0.0294691696708353	6.73038093956118	CEBPA;TINAGL1;SOWAHC;IFNGR1;GPD1	DrugPertDown
189	actinomycin D 2019 human GSE6400 sample 3098	5/323	0.000848503224187948	0.0283777189422858	6.73038093956118	ERRFI1;ID1;DDIT4;NEDD9;SGK1	DrugPertDown
190	rosiglitazone DB00412 human GSE5679 sample 2809	5/335	0.00099877552511758	0.032210510685042	6.48929266709929	CEBPA;BCL6;SGK1;YPEL5;MMP9	DrugPertDown
191	vemurafenib DB08881 human GSE63790 sample 2508	5/341	0.00108094831173798	0.0336584939827376	6.37511156445238	ERRFI1;RGS16;DDIT4;KLF4;SGK1	DrugPertDown
192	vemurafenib DB08881 human GSE37441 sample 2562	5/347	0.0011680514689744	0.0351583492161294	6.2648790878336	ERRFI1;BCL6;DDIT4;SGK1;HBEGF	DrugPertDown
193	Insulin 3989 human GSE22309 sample 3368	4/203	0.00120463294689215	0.0350897919691488	8.56714499892911	PER1;BCL6;DDIT4;MMP9	DrugPertDown
194	Retinoic acid 444795 human GSE54464 sample 3140	4/204	0.00122667431290782	0.0346152157673675	8.52514919011083	SOX2;CEBPA;BCL6;NAB2	DrugPertDown
195	HYPOCHLOROUS ACID 24341 human GSE11630 sample 3199	4/204	0.00122667431290782	0.0335662698350231	8.52514919011083	TFRC;BCL6;SLC2A1;SGK1	DrugPertDown
196	estradiol DB00783 human GSE46924 sample 2487	4/206	0.00127160353991218	0.033772294015903	8.44238075137189	ID1;DDIT4;TNFRSF11B;YPEL5	DrugPertDown
197	PLX4032 DB05238 human GSE50649 sample 2557	5/355	0.00129217307653556	0.0333380653746174	6.12369871402327	ERRFI1;TFRC;ID1;SLC2A1;TMEM229A	DrugPertDown
198	vemurafenib DB08881 human GSE37441 sample 2563	5/363	0.00142581929874182	0.0357643007434407	5.98874116660678	ERRFI1;BCL6;SOWAHC;SLC2A1;PLAT	DrugPertDown
199	HYPOCHLOROUS ACID 24341 human GSE11630 sample 3197	4/215	0.00148813744899232	0.0363185977416234	8.08897876643074	BCL6;ID1;SLC2A1;SGK1	DrugPertDown
200	formaldehyde 712 rat GSE7002 sample 3537	5/372	0.00158810566001991	0.0377384055525784	5.84385226741468	TINAGL1;DDIT4;RNF39;CIRBP;TNFRSF11B	DrugPertDown
201	PLX4032 DB05238 human GSE24862 sample 2565	5/374	0.00162594593755076	0.0376469020925214	5.81260172053011	ERRFI1;ARRDC2;KLF4;SGK1;HBEGF	DrugPertDown
202	dexamethasone DB01234 mouse GSE7683 sample 3524	4/230	0.00190424274925876	0.0429882800645165	7.56143667296786	NAB2;ID1;TNFRSF11B;HBEGF	DrugPertDown
203	vitamin c DB00126 mouse GSE32994 sample 3511	4/230	0.00190424274925876	0.0419397854287966	7.56143667296786	TFRC;RGS16;FIBIN;HBEGF	DrugPertDown
204	fluoxetine DB00472 mouse GSE35765 sample 2500	4/237	0.00212357918000178	0.0456569523700382	7.33810310034856	ID1;DDIT4;KLF4;SGK1	DrugPertDown
205	quercetin DB04216 mouse GSE4262 sample 3428	4/240	0.00222271977983107	0.0466771153764525	7.2463768115942	ERRFI1;TINAGL1;DDIT4;HBEGF	DrugPertDown
206	vitamin c DB00126 mouse GSE32994 sample 3510	4/241	0.00225646581291748	0.0463088324787382	7.21630885801912	TFRC;RGS16;FIBIN;HBEGF	DrugPertDown
207	vitamin c DB00126 mouse GSE32994 sample 3508	4/244	0.00235982788890625	0.0473538796373854	7.12758374910905	TFRC;RGS16;FIBIN;HBEGF	DrugPertDown
208	rosiglitazone DB00412 mouse GSE11343 sample 2815	4/248	0.00250267028060477	0.0491285057257849	7.01262272089762	CDC42EP4;DDIT4;SLC2A1;SGK1	DrugPertDown
209	estradiol 5757 human GSE53394 sample 2652	4/249	0.00253929095166105	0.0487868027521262	6.9844595774402	ID1;DDIT4;CIRBP;YPEL5	DrugPertDown
210	4-Hydroxytamoxifen 449459 human GSE26298 sample 3240	4/250	0.00257627939661178	0.0484662561487591	6.95652173913044	IFNGR1;ID1;NEDD9;KLF4	DrugPertDown
211	nicotinamide riboside 439924 mouse GSE62194 sample 3470	4/250	0.00257627939661178	0.047477148880417	6.95652173913044	BCL6;ARRDC2;CIRBP;SGK1	DrugPertDown
212	raloxifene CTD 00007367	12/686	3.21539057476485e-08	0.000129451624540033	7.60552668272278	CEBPA;TFRC;BCL6;RGS16;ID1;DDIT4;TNFRSF11B;PLAT;SGK1;IL6R;MMP9;HBEGF	DSigDB
213	irinotecan PC3 UP	10/501	1.61398474062819e-07	0.000324895128288456	8.67829558274755	PER1;BCL6;SOWAHC;IFNGR1;DDIT4;KLHL21;KLF4;SGK1;YPEL5;HBEGF	DSigDB
214	lanatoside C PC3 UP	9/411	3.36596478516771e-07	0.000451712474169507	9.52078705172961	PER1;BCL6;RGS16;KLHL21;NEDD9;KLF4;SGK1;IL6R;HBEGF	DSigDB
215	parthenolide PC3 UP	7/203	3.82967499781165e-07	0.000385456788529743	14.9925037481259	PER1;DDIT4;KLHL21;KLF4;SGK1;YPEL5;HBEGF	DSigDB
216	phenoxybenzamine PC3 UP	6/154	1.37289280118253e-06	0.00110545328351217	16.9395821569735	BCL6;DDIT4;KLHL21;KLF4;YPEL5;HBEGF	DSigDB
217	Vanadic sulfate CTD 00001628	6/157	1.53638607986182e-06	0.00103091505958728	16.6158958737192	SOX2;ERRFI1;BCL6;CIRBP;MCHR1;HBEGF	DSigDB
218	genistein CTD 00007324	13/1231	2.57455974636783e-06	0.00148073964841098	4.59153039239925	TFRC;RGS16;NAB2;SLC2A1;NEDD9;TNFRSF11B;PLAT;MMP9;SOX2;ID1;SGK1;YPEL5;IL6R	DSigDB
219	calmidazolium MCF7 UP	6/182	3.61999201762314e-06	0.00182176098286884	14.3334925943622	PER1;BCL6;RGS16;ID1;DDIT4;NEDD9	DSigDB
220	Arsenenous acid CTD 00000922	13/1283	4.06522403889853e-06	0.00181851022006728	4.40543562980786	CEBPA;TFRC;IFNGR1;SLC2A1;KLF4;MMP9;MEX3B;BCL6;HYAL2;ID1;DDIT4;SGK1;HBEGF	DSigDB
221	dexamethasone CTD 00005779	8/421	4.6701593706477e-06	0.00188020616262276	8.26190230300527	CEBPA;PER1;TFRC;TNFRSF11B;PLAT;SGK1;IL6R;MMP9	DSigDB
222	digoxigenin PC3 UP	7/296	4.72994609371644e-06	0.00173116027030022	10.2820211515864	PER1;BCL6;NEDD9;KLF4;SGK1;IL6R;HBEGF	DSigDB
223	MS-275 PC3 UP	8/431	5.54829843631632e-06	0.00186145412538413	8.07021083425805	BCL6;DDIT4;CIRBP;NEDD9;TNFRSF11B;KLF4;SGK1;HBEGF	DSigDB
224	menadione PC3 UP	5/113	6.00134024725805e-06	0.00185856891042007	19.2381685263563	RGS16;DDIT4;KLF4;SGK1;HBEGF	DSigDB
225	Sodium dichromate CTD 00000827	6/208	7.79508015027939e-06	0.00224164233464463	12.5418060200669	PER1;HYAL2;ID1;SLC2A1;KLHL21;MMP9	DSigDB
226	benzene CTD 00005481	9/615	9.23534974050764e-06	0.00247876787035225	6.3626723223754	BCL6;IFNGR1;HYAL2;ARRDC2;NAB2;NEDD9;KLF4;IL6R;MMP9	DSigDB
227	0297417-0002B MCF7 UP	4/58	9.4865007253704e-06	0.00238704074502133	29.9850074962519	BCL6;IFNGR1;NEDD9;YPEL5	DSigDB
228	camptothecin MCF7 UP	6/222	1.13011043949129e-05	0.00267636742905407	11.7508813160987	RGS16;ID1;DDIT4;KLF4;SGK1;HBEGF	DSigDB
229	diflorasone PC3 UP	3/20	1.26289251665314e-05	0.00282466959558086	65.2173913043478	PER1;ID1;IL6R	DSigDB
230	mebendazole HL60 UP	7/346	1.30794442867236e-05	0.00277146540517628	8.79617994470973	BCL6;RGS16;DDIT4;SGK1;YPEL5;MMP9;HBEGF	DSigDB
231	Retinoic acid CTD 00006918	23/4258	1.5406844012281e-05	0.00310139769967217	2.34852043212776	CEBPA;ERRFI1;TINAGL1;TFRC;IFNGR1;RGS16;ARRDC2;SLC2A1;CIRBP;NEDD9;TNFRSF11B;PLAT;KLF4;MCHR1;MMP9;SOX2;EFNB1;MEX3B;ID1;DDIT4;SGK1;TMEM229A;HBEGF	DSigDB
232	irinotecan MCF7 UP	9/671	1.8491988239404e-05	0.00354517831675431	5.83165943108922	PER1;IFNGR1;RGS16;DDIT4;KLHL21;KLF4;SGK1;MMP9;HBEGF	DSigDB
233	alvespimycin MCF7 DOWN	3/23	1.95245817438584e-05	0.00357299845912609	56.710775047259	TFRC;RGS16;ID1	DSigDB
234	ethaverine PC3 UP	3/23	1.95245817438584e-05	0.00341765070003365	56.710775047259	ID1;DDIT4;HBEGF	DSigDB
235	cephaeline PC3 UP	8/514	1.99103216976638e-05	0.00333995646478311	6.76704449331754	PER1;BCL6;ID1;DDIT4;SLC2A1;NEDD9;KLF4;IL6R	DSigDB
236	tonzonium bromide PC3 UP	5/146	2.08466241909758e-05	0.00335714035971474	14.8898153662895	DDIT4;NEDD9;KLF4;IL6R;HBEGF	DSigDB
237	estradiol CTD 00005920	23/4336	2.10464326955354e-05	0.0032589591550856	2.30627306273063	CEBPA;ERRFI1;TFRC;RGS16;NAB2;SLC2A1;KLHL21;CIRBP;NEDD9;TNFRSF11B;PLAT;HSD17B12;KLF4;MMP9;TMEM198;SOX2;MEX3B;ID1;GPD1;DDIT4;SGK1;YPEL5;IL6R	DSigDB
238	cicloheximide PC3 UP	7/378	2.3114809816534e-05	0.0034466749748654	8.05152979066023	PER1;BCL6;NEDD9;KLF4;SGK1;IL6R;HBEGF	DSigDB
239	vanoxerine PC3 UP	4/77	2.93091780774195e-05	0.00421424110498897	22.5861095426313	BCL6;DDIT4;NEDD9;KLF4	DSigDB
240	anisomycin PC3 UP	10/899	2.98738613529237e-05	0.0041473160623059	4.83629153165353	PER1;BCL6;SLC2A1;KLHL21;CIRBP;NEDD9;KLF4;SGK1;IL6R;HBEGF	DSigDB
241	puromycin PC3 UP	8/552	3.31364265682196e-05	0.00444690844545507	6.30119722747322	PER1;BCL6;IFNGR1;DDIT4;NEDD9;KLF4;SGK1;IL6R	DSigDB
242	ellipticine PC3 UP	4/81	3.57922400800657e-05	0.00464837285684982	21.4707461084273	BCL6;RGS16;DDIT4;SGK1	DSigDB
243	pyrvinium MCF7 UP	5/170	4.32510205892389e-05	0.00544151902788362	12.7877237851662	IFNGR1;ID1;DDIT4;KLF4;YPEL5	DSigDB
244	astemizole MCF7 UP	5/173	4.7011953063346e-05	0.00573545827372821	12.5659713495853	BCL6;DDIT4;NEDD9;KLF4;HBEGF	DSigDB
245	ciclopirox HL60 UP	5/177	5.24149191638142e-05	0.00620654307510341	12.2819945959224	RGS16;SLC2A1;KLF4;SGK1;HBEGF	DSigDB
246	geldanamycin MCF7 DOWN	3/34	6.48130245273813e-05	0.00745534962134963	38.3631713554987	TFRC;RGS16;ID1	DSigDB
247	tamoxifen CTD 00006827	9/802	7.43360607920765e-05	0.00831324946524722	4.87910658137266	BCL6;RGS16;ID1;DDIT4;SLC2A1;TNFRSF11B;SGK1;MMP9;HBEGF	DSigDB
248	phenoxybenzamine MCF7 UP	5/191	7.5197292289518e-05	0.00818227834479998	11.3817436831323	SOWAHC;DDIT4;KLHL21;YPEL5;HBEGF	DSigDB
249	strophanthidin PC3 UP	7/459	7.90642727669962e-05	0.00837665163578754	6.63067159230842	BCL6;DDIT4;KLHL21;NEDD9;KLF4;SGK1;HBEGF	DSigDB
250	8-azaguanine PC3 UP	6/323	9.20737662787311e-05	0.00950484571892747	8.07645712747341	SOWAHC;DDIT4;NEDD9;KLF4;SGK1;HBEGF	DSigDB
251	helveticoside PC3 UP	6/324	9.36498838525142e-05	0.00942586080975556	8.05152979066023	BCL6;NEDD9;KLF4;SGK1;IL6R;HBEGF	DSigDB
252	Bisphenol A CTD 00000312	11/1262	0.000103818263214326	0.0101944470170946	3.78970578102391	SOX2;CEBPA;BCL6;IFNGR1;SLC2A1;CIRBP;NEDD9;PLAT;KLF4;YPEL5;MMP9	DSigDB
253	digoxin PC3 UP	7/483	0.000108640685052235	0.0104139856671499	6.30119722747322	PER1;BCL6;NEDD9;KLF4;SGK1;IL6R;HBEGF	DSigDB
254	butyric acid BOSS	4/110	0.000118304400103479	0.011076593367828	15.8102766798419	SOX2;PLAT;KLF4;MMP9	DSigDB
255	deferoxamine PC3 UP	3/44	0.000141156278992318	0.0129157995277971	29.6442687747036	DDIT4;SLC2A1;KLF4	DSigDB
256	parthenolide MCF7 UP	5/223	0.000155649200092741	0.0139254151016306	9.74848898420745	ID1;DDIT4;KLF4;YPEL5;IL6R	DSigDB
257	Nandrolone phenpropionate BOSS	4/119	0.000160286447437368	0.0140285486387575	14.6145414687614	SOX2;ID1;KLF4;MMP9	DSigDB
258	H-7 MCF7 DOWN	11/1332	0.000167578771199353	0.0143547262308212	3.59054706880794	CEBPA;BCL6;IFNGR1;RGS16;CDC42EP4;ID1;DDIT4;KLHL21;NEDD9;KLF4;SGK1	DSigDB
259	oxygen CTD 00006454	7/524	0.000179695751152448	0.0150719811279116	5.80816461998009	TFRC;DDIT4;SLC2A1;TNFRSF11B;KLF4;MCHR1;MMP9	DSigDB
260	niclosamide MCF7 UP	4/123	0.000182030820066409	0.0149562465630074	14.1392718275009	DDIT4;NEDD9;YPEL5;HBEGF	DSigDB
261	dimethyloxalylglycine PC3 UP	3/48	0.000183160559303408	0.0147480882351104	27.1739130434783	DDIT4;SLC2A1;KLF4	DSigDB
262	ethanol CTD 00005337	5/231	0.00018341559024784	0.0144790424772118	9.41087897609637	CEBPA;PER1;TFRC;DDIT4;HBEGF	DSigDB
263	hydrogen peroxide CTD 00006118	16/2673	0.000185032353769967	0.0143257741591901	2.60251467980937	CEBPA;TFRC;SOWAHC;IFNGR1;RGS16;NAB2;SLC2A1;KLHL21;TNFRSF11B;MMP9;BCL6;CDC42EP4;ID1;DDIT4;YPEL5;HBEGF	DSigDB
264	gemcitabine CTD 00002382	5/235	0.000198643874787141	0.0150894384885477	9.25069380203515	BCL6;DDIT4;NEDD9;TNFRSF11B;MMP9	DSigDB
265	H-7 PC3 DOWN	11/1361	0.000202468331956111	0.0150951389713945	3.51404018784142	BCL6;SOWAHC;IFNGR1;CDC42EP4;ID1;DDIT4;KLHL21;NEDD9;KLF4;SGK1;HBEGF	DSigDB
266	menadione CTD 00007386	10/1140	0.000216073391676409	0.0158165722707131	3.813882532418	CEBPA;TFRC;BCL6;RGS16;ARRDC2;CDC42EP4;ID1;DDIT4;SLC2A1;TNFRSF11B	DSigDB
267	tretinoin HL60 UP	5/241	0.000223275105582546	0.0160518852692023	9.0203860725239	BCL6;ID1;DDIT4;NEDD9;HBEGF	DSigDB
268	alsterpaullone PC3 DOWN	10/1153	0.000236849327885016	0.0167290420011417	3.77088125494928	BCL6;IFNGR1;CDC42EP4;ID1;DDIT4;KLHL21;NEDD9;KLF4;SGK1;HBEGF	DSigDB
269	lindane CTD 00001115	4/132	0.000238640474528955	0.0165649405250616	13.1752305665349	BCL6;ID1;SGK1;MMP9	DSigDB
270	ZINC CTD 00007011	12/1642	0.000251394611585416	0.0171544865464896	3.17746120849441	CEBPA;PER1;SOWAHC;RGS16;ARRDC2;NAB2;KLHL21;KLF4;YPEL5;IL6R;MMP9;HBEGF	DSigDB
271	Medroxyprogesterone acetate CTD 00006623	6/389	0.000252813194093761	0.0169637653236914	6.70615848887895	FIBIN;PLAT;KLF4;SGK1;MMP9;HBEGF	DSigDB
272	ethaverine HL60 DOWN	3/54	0.000260146017888537	0.0171696371806435	24.1545893719807	RGS16;DDIT4;NEDD9	DSigDB
273	isotretinoin HL60 UP	4/136	0.000267476423808086	0.0173687110040541	12.7877237851662	BCL6;ID1;DDIT4;HBEGF	DSigDB
274	progesterone CTD 00006624	13/1915	0.000270342906613456	0.0172761990797742	2.95152684754229	ERRFI1;IFNGR1;SLC2A1;TNFRSF11B;PLAT;KLF4;MMP9;PER1;HYAL2;ID1;DDIT4;SGK1;IL6R	DSigDB
275	atovaquone HL60 DOWN	3/55	0.000274712367882246	0.0172811248920925	23.7154150197628	RGS16;DDIT4;NEDD9	DSigDB
276	NICKEL SULFATE CTD 00001417	7/576	0.000319806421740513	0.0198083177527278	5.28381642512077	RGS16;ID1;DDIT4;PLAT;KLF4;SGK1;MMP9	DSigDB
277	gossypol PC3 UP	3/58	0.000321545245338343	0.0196142599656389	22.4887556221889	DDIT4;SLC2A1;KLF4	DSigDB
278	mefloquine MCF7 UP	4/143	0.000323845103032872	0.0194597072359753	12.1617512921861	PER1;BCL6;DDIT4;HBEGF	DSigDB
279	Arecoline hydrobromide TTD 00002125	2/12	0.000336582720694575	0.0199276769634758	72.463768115942	CHRM4;RGS16	DSigDB
280	Tetradioxin CTD 00006848	19/3768	0.000352110353133508	0.0205448736480508	2.19237515000462	CEBPA;TFRC;SOWAHC;IFNGR1;ARRDC2;SLC2A1;NEDD9;TNFRSF11B;PLAT;KLF4;MMP9;BCL6;HYAL2;ID1;GPD1;DDIT4;SGK1;YPEL5;HBEGF	DSigDB
281	mometasone PC3 UP	3/60	0.000355456325638195	0.0204438166717053	21.7391304347826	PER1;DDIT4;PLAT	DSigDB
282	trichostatin A PC3 UP	6/415	0.000357302499954526	0.0202605614762947	6.28601361969618	PER1;BCL6;DDIT4;NEDD9;KLF4;HBEGF	DSigDB
283	ouabain PC3 UP	6/416	0.000361908550867599	0.0202367198026799	6.27090301003344	PER1;NEDD9;KLF4;SGK1;IL6R;HBEGF	DSigDB
284	vorinostat PC3 UP	6/416	0.000361908550867599	0.0199595044629172	6.27090301003344	PER1;BCL6;DDIT4;NEDD9;KLF4;HBEGF	DSigDB
285	lomustine PC3 UP	4/149	0.000378548510331526	0.020595085170199	11.6720163408229	DDIT4;KLHL21;IL6R;HBEGF	DSigDB
286	dequalinium chloride HL60 DOWN	3/63	0.000410509370154277	0.0220361429898816	20.703933747412	RGS16;DDIT4;NEDD9	DSigDB
287	8-azaguanine HL60 UP	6/428	0.000420905039144656	0.0222968906262682	6.09508329947176	PER1;BCL6;RGS16;NAB2;SGK1;HBEGF	DSigDB
288	emetine PC3 UP	8/801	0.00043183343122725	0.0225787194041676	4.34239808934484	PER1;BCL6;ID1;DDIT4;NEDD9;KLF4;SGK1;IL6R	DSigDB
289	VANADIUM PENTOXIDE CTD 00002655	3/65	0.000450089746017745	0.0232315553521467	20.066889632107	IFNGR1;NEDD9;HBEGF	DSigDB
290	doxorubicin PC3 DOWN	9/1023	0.000460219744064165	0.0234537302481308	3.82506693867143	BCL6;CDC42EP4;ID1;DDIT4;KLHL21;NEDD9;KLF4;SGK1;HBEGF	DSigDB
291	parthenolide MCF7 DOWN	4/162	0.000519292905289949	0.0261334154587167	10.7353730542136	TFRC;RGS16;CIRBP;NEDD9	DSigDB
292	TITANIUM CTD 00006899	2/15	0.000533125215503212	0.0264982977483449	57.9710144927536	TNFRSF11B;MMP9	DSigDB
293	Decitabine CTD 00000750	12/1800	0.000583671215327508	0.0286568330842506	2.89855072463768	MTMR1;CEBPA;ERRFI1;BCL6;ARRDC2;ID1;RNF39;FAM43B;SGK1;YPEL5;IL6R;MMP9	DSigDB
294	mitoxantrone PC3 DOWN	6/463	0.000636844290064828	0.0308907844795301	5.63433186214668	BCL6;IFNGR1;ID1;DDIT4;NEDD9;KLF4	DSigDB
295	pergolide HL60 UP	5/312	0.000726238801919852	0.0348075882920158	6.96767001114827	BCL6;DDIT4;SGK1;YPEL5;HBEGF	DSigDB
296	STOCK1N-35215 PC3 UP	3/77	0.000739367268223214	0.0350199131984313	16.9395821569735	DDIT4;KLHL21;HBEGF	DSigDB
297	trichostatin A MCF7 UP	8/874	0.000767551105704316	0.0359321017623904	3.97970351208835	PER1;BCL6;SOWAHC;IFNGR1;NEDD9;SGK1;YPEL5;HBEGF	DSigDB
298	Ro 41-5253 CTD 00003040	2/18	0.000773435143729158	0.0357913780305011	48.3091787439614	IFNGR1;PLAT	DSigDB
299	mequitazine CTD 00000274	2/18	0.000773435143729158	0.035384657825609	48.3091787439614	CHRM4;MCHR1	DSigDB
300	mequitazine TTD 00009197	2/18	0.000773435143729158	0.0349870774006021	48.3091787439614	CHRM4;MCHR1	DSigDB
301	parthenolide HL60 DOWN	4/181	0.000787002174646553	0.0352052306125225	9.60845544078789	TFRC;RGS16;CIRBP;NEDD9	DSigDB
302	Phorbol 12-myristate 13-acetate CTD 00006852	6/483	0.00079411493810197	0.0351330411076761	5.40102619497705	TFRC;PLAT;KLF4;IL6R;MMP9;HBEGF	DSigDB
303	terfenadine MCF7 UP	4/184	0.00083674315165034	0.0366166079189594	9.45179584120983	BCL6;DDIT4;KLF4;HBEGF	DSigDB
304	digitoxigenin MCF7 UP	5/328	0.000908898734767495	0.0393465194212251	6.62778366914104	BCL6;IFNGR1;RGS16;ID1;YPEL5	DSigDB
305	phenobarbital CTD 00006510	9/1129	0.000935261340584711	0.0400570442254686	3.46593753610352	ERRFI1;EFNB1;MEX3B;SOWAHC;RGS16;DDIT4;SLC2A1;KLHL21;HBEGF	DSigDB
306	HEXACHLOROETHANE BOSS	4/190	0.000942826498521158	0.0399559945583809	9.1533180778032	TFRC;PLAT;IL6R;MMP9	DSigDB
307	1,3-Diphenylguanidine CTD 00001305	2/20	0.000957667561741791	0.0401621833705464	43.4782608695652	CHRM4;MCHR1	DSigDB
308	cytochalasin D CTD 00007076	2/20	0.000957667561741791	0.0397481402430149	43.4782608695652	PLAT;MMP9	DSigDB
309	menadione HL60 UP	5/334	0.00098554673701789	0.0404878690125921	6.50872168706066	BCL6;RGS16;KLF4;SGK1;HBEGF	DSigDB
310	mifepristone CTD 00007083	5/334	0.00098554673701789	0.0400789006387275	6.50872168706066	PER1;DDIT4;PLAT;SGK1;MMP9	DSigDB
311	Idocyklin BOSS	3/85	0.000985585709733933	0.0396796806738882	15.3452685421995	SOX2;KLF4;MMP9	DSigDB
312	adenine CTD 00005317	3/86	0.00101957201971323	0.0406415539739154	15.1668351870576	RGS16;DDIT4;SGK1	DSigDB
313	lycorine PC3 UP	6/508	0.00103129865044818	0.0407059643794546	5.13522766175967	PER1;KLHL21;KLF4;SGK1;IL6R;HBEGF	DSigDB
314	pyrimethamine PC3 UP	2/22	0.001160919646193	0.0453773057822623	39.5256916996047	DDIT4;NEDD9	DSigDB
315	azacyclonol PC3 UP	3/90	0.00116291918041682	0.0450183905803667	14.4927536231884	BCL6;DDIT4;KLF4	DSigDB
316	anisomycin MCF7 UP	7/718	0.00117950772235844	0.0452256960972864	4.23882766137822	PER1;BCL6;IFNGR1;ID1;NEDD9;KLF4;HBEGF	DSigDB
317	Bexarotene CTD 00003225	3/91	0.0012006368049581	0.0456015450637859	14.3334925943622	ID1;DDIT4;PLAT	DSigDB
318	Chonsurid CTD 00005665	2/23	0.00126962458036668	0.0477711080425817	37.8071833648393	TNFRSF11B;HBEGF	DSigDB
319	helveticoside MCF7 UP	5/355	0.00129217307653556	0.04816934079752	6.12369871402327	BCL6;RGS16;NAB2;ID1;YPEL5	DSigDB

### Sheet: Description
Table S7.	Significant overlaps between differentially regulated genes and transcriptomic signatures from Gene Expression Omnibus up- and downregulated genes (GEOPertUp, GEOPertDown) and the Drug Signature Database (DSigDB).
