## Supplementary material for "Effects of L-DOPA on gene expression in the frontal cortex of rats with unilateral lesion of midbrain dopaminergic neurons": Table S9

### Sheet: Table_S9
Gene symbol	Dyskinetic upregulated	Dyskinetic downregulated	Non-dyskientic upregulated	Non-dyskinetic downregulated	Gene set
Amer2					"salmon" module
Apcdd1					"salmon" module
Apold1		x		x	"salmon" module
Arc		x		x	"salmon" module
Arid3b					"salmon" module
Arl4d		x		x	"salmon" module
Arrdc2					differentially expressed genes
Atf3		x			"salmon" module
Bcl6					both
Borcs5					"salmon" module
Cacng5					"salmon" module
Cavin2					differentially expressed genes
Ccdc117					"salmon" module
Ccdc184					"salmon" module
Ccn1					"salmon" module
Cd180					"salmon" module
Cdc40					"salmon" module
Cdc42ep4		x			differentially expressed genes
Cebpa					both
Cep97					"salmon" module
Chrm4					differentially expressed genes
Cirbp					differentially expressed genes
Cited2		x			"salmon" module
Clec14a					"salmon" module
Csrnp1					"salmon" module
Ddit4					both
Dennd2a					"salmon" module
Dipk2a					differentially expressed genes
Dusp1					"salmon" module
Efnb1					differentially expressed genes
Egr1		x		x	"salmon" module
Egr2		x			"salmon" module
Erf					"salmon" module
Errfi1					both
Fam43b					differentially expressed genes
Fibin					differentially expressed genes
Fos		x		x	"salmon" module
Fosb		x		x	"salmon" module
Fosl2					"salmon" module
Gng4					"salmon" module
Gpd1					differentially expressed genes
Gpr52					"salmon" module
Grasp					differentially expressed genes
Grm2					"salmon" module
Hbegf					differentially expressed genes
Hbs1l					"salmon" module
Hes5					"salmon" module
Hsd17b12					differentially expressed genes
Hyal2					differentially expressed genes
Id1					differentially expressed genes
Ier5					"salmon" module
Ifngr1					differentially expressed genes
Il6r					differentially expressed genes
Ip6k2		x			"salmon" module
Junb		x		x	"salmon" module
Kcnab3					"salmon" module
Klf10					"salmon" module
Klf2		x			"salmon" module
Klf4		x		x	both
Klhl21					both
LOC100911313					"salmon" module
LOC100912481					"salmon" module
Mchr1					differentially expressed genes
Me3					"salmon" module
Mex3b					differentially expressed genes
Mmp9					differentially expressed genes
Mtmr1					differentially expressed genes
Nab2		x			differentially expressed genes
Nat8f3					"salmon" module
Nedd9					both
Nfkbia					both
Noct					differentially expressed genes
Npas4		x			"salmon" module
Nr4a1		x		x	"salmon" module
Olig2					"salmon" module
Pask					"salmon" module
Pdk4					"salmon" module
Per1		x			both
Phf13					"salmon" module
Phlda1					"salmon" module
Pim3					"salmon" module
Plat					both
Ppp1r15a		x		x	"salmon" module
Ppp1r15b					"salmon" module
Rbm24					"salmon" module
Rcor2l1					"salmon" module
RGD1311899					"salmon" module
Rgs16					differentially expressed genes
Rin2					"salmon" module
Rnf39					both
Scrt2					"salmon" module
Sgk1					both
Sik1		x			"salmon" module
Slc25a25		x		x	"salmon" module
Slc2a1					differentially expressed genes
Sowahc					differentially expressed genes
Sox2					differentially expressed genes
Spag5					"salmon" module
Spry4					"salmon" module
Ss18					"salmon" module
Tfrc					differentially expressed genes
Tinagl1					differentially expressed genes
Tmem198					differentially expressed genes
Tmem229a					differentially expressed genes
Tmem252					differentially expressed genes
Tnfrsf11b					differentially expressed genes
Tnfsf10					"salmon" module
Tspan17					differentially expressed genes
Ubfd1					"salmon" module
Ypel5					both
Zcchc7					"salmon" module
Zfp189					both
Zfp36					"salmon" module
Zfp521					"salmon" module

### Sheet: Description
Table S9.	Comparison of the differentially expressed genes and WGCNA “salmon” gene lists with the results reported by Smith et al. 2016.
